# TypeSINE: Genome-Wide Detection of SINE Retrotransposon Polymorphisms Reveals Functional Variants Linked to Body Size Variation in Pigs

**DOI:** 10.1101/2025.05.21.653756

**Authors:** Yao Zheng, Naisu Yang, Cai Chen, Wencheng Zong, Hong Chen, Shasha Shi, Xiaoyan Wang, Eduard Murani, Henry Reyer, Bo Gao, Longchao Zhang, Klaus Wimmers, Chengyi Song

## Abstract

The genotyping of Short Interspersed Element (SINE) retrotransposon insertion polymorphisms (RIPs) from large-scale sequencing data remains technically challenging. To overcome this limitation, we developed TypeSINE to genotype SINE-RIPs from short-read sequencing data. Analyzing 362 porcine genomes, we identified 749,835 SINE-RIPs (>85% accuracy), including 65,917 common variants (5-95% frequency). These showed uniform genomic distribution (∼22/Mb), with 40% in introns. Population analyses based on SINE-RIPs revealed independent domestication of Asian and European pigs from local wild populations, followed by introgression. GWAS detected body size-associated regions using SINE-RIPs. We created pigRIPdb (82,227 curated SINE-RIPs) with browsing and visualization tools. The method’s cross-species applicability is supported by conserved SINE evolutionary patterns, enabling polymorphism discovery of SINEs in livestock and humans. TypeSINE represents an efficient, scalable solution for genome-wide SINE-RIP analysis, advancing population genomics research.

**Teaser:** An integrated SINE-RIP genotyping platform with companion database enables large-scale analysis of SINE evolution and population genetics in swine
