## Supplemental Data 4 for "TypeSINE: Genome-Wide Detection of SINE Retrotransposon Polymorphisms Reveals Functional Variants Linked to Body Size Variation in Pigs"

### Sheet: PCA_369
# PCA for 369 individuals (including outgroups)
Gen	X1	X2	X3
Sus_scrofa	0.0459579	0.0146689	AGL1
Sus_scrofa	0.0435935	0.0188993	AGL2
Sus_scrofa	0.0462133	0.0149011	AGL3
Sus_scrofa	0.0436274	0.0174278	AGL4
Sus_scrofa	0.0586351	-0.00859114	AS1
Sus_scrofa	0.0553172	-0.0081426	AS2
Babyrousa_babyrussa	-0.0677838	-0.306217	BAB1
Sus_scrofa	0.0571614	-0.00677742	BB1
Sus_scrofa	0.057348	-0.0353598	BK1
Sus_scrofa	0.0582891	-0.00997254	BK2
Sus_scrofa	0.0558587	-0.00913369	BK3
Sus_scrofa	-0.0521133	0.0404476	BM1
Sus_scrofa	-0.0404541	0.0498007	BM2
Sus_scrofa	-0.0418723	0.0471265	BM4
Sus_scrofa	-0.0416654	0.049353	BM5
Sus_scrofa	-0.0369889	0.0482912	BM6
Sus_scrofa	-0.039857	0.0484689	BM8
Sus_scrofa	-0.0399161	0.0477286	BM9
Sus_scrofa	-0.0482387	-0.00248004	BM10
Sus_scrofa	-0.0427122	0.00211746	BM11
Sus_scrofa	-0.0431261	0.00289957	BM12
Sus_scrofa	-0.0392484	0.00574403	BM13
Sus_scrofa	-0.0392643	0.00556467	BM14
Sus_scrofa	-0.0413225	0.00358976	BM15
Sus_scrofa	-0.0406372	0.00383295	BM16
Sus_scrofa	-0.0380761	0.00193871	BM17
Sus_scrofa	-0.0383084	0.00128599	BM18
Sus_scrofa	-0.0417065	0.00535057	BM19
Sus_scrofa	-0.0421849	0.00565609	BM20
Sus_scrofa	0.0579788	-0.0107535	BRS1
Sus_scrofa	0.00525969	0.0296408	BS1
Sus_scrofa	-0.0351378	0.0304934	BS2
Sus_scrofa	-0.0375811	0.0319011	BS3
Sus_scrofa	0.065517	-0.0132615	CALB2
Sus_scrofa	0.0587974	-0.00908949	CM1
Sus_scrofa	0.0573821	-0.00574895	CM2
Sus_scrofa	0.0585665	-0.0111763	CRL1
Sus_scrofa	0.0716304	-0.0137469	CS1
Sus_scrofa	0.0695474	-0.0143587	CST1
Sus_scrofa	0.0605703	-0.00890399	CST2
Sus_scrofa	-0.0442445	0.0388625	DB1
Sus_scrofa	-0.0376976	0.038825	DB2
Sus_scrofa	-0.0383326	0.0387839	DB3
Sus_scrofa	-0.0422816	0.0479837	DHB1
Sus_scrofa	-0.0432887	0.0452327	DHB2
Sus_scrofa	-0.043877	0.0378624	DHB3
Sus_scrofa	-0.0510725	0.0301993	DNXE1
Sus_scrofa	-0.0532775	0.0336405	DNXE2
Sus_scrofa	-0.055226	0.0313223	DNXE3
Sus_scrofa	-0.0509829	0.030895	DNXE4
Sus_scrofa	-0.0526128	0.032118	DNXE5
Sus_scrofa	-0.0432855	0.0347702	DNXE6
Sus_scrofa	-0.0434936	0.0253306	DNXE7
Sus_scrofa	-0.0531514	0.0304705	DNXE8
Sus_scrofa	-0.0519904	0.0308871	DNXE9
Sus_scrofa	-0.0543842	0.0272701	DNXE10
Sus_scrofa	0.0544233	0.0310975	DU1
Sus_scrofa	0.0556099	0.0173322	DU2
Sus_scrofa	0.0529523	0.0210426	DU3
Sus_scrofa	0.047343	0.0335286	DU4
Sus_scrofa	0.0607984	-0.0137541	DU5
Sus_scrofa	0.0519464	0.0326605	DU6
Sus_scrofa	0.0530155	0.0332207	DU7
Sus_scrofa	0.0525576	0.034897	DU8
Sus_scrofa	0.0538481	0.0338546	DU9
Sus_scrofa	0.0542805	0.0343715	DU10
Sus_scrofa	0.0504956	0.0326625	DU11
Sus_scrofa	0.0538728	0.0336581	DU12
Sus_scrofa	0.0543489	0.0338232	DU13
Sus_scrofa	0.054654	0.0347448	DU14
Sus_scrofa	0.0539917	0.0346589	DU15
Sus_scrofa	0.0503421	0.0323458	DU16
Sus_scrofa	0.0534767	0.0338211	DU17
Sus_scrofa	0.0586114	0.00302934	DU18
Sus_scrofa	0.0589431	0.00333283	DU19
Sus_scrofa	-0.0495888	0.0338089	DWZ1
Sus_scrofa	-0.0505422	0.0308335	DWZ2
Sus_scrofa	-0.0524475	0.0341381	DWZ3
Sus_scrofa	-0.046348	-0.0238431	EHL1
Sus_scrofa	-0.0466987	-0.0230653	EHL2
Sus_scrofa	-0.0477364	-0.0250186	EHL3
Sus_scrofa	-0.0579517	0.0151796	ES1
Sus_scrofa	-0.0577402	0.01493	ES2
Sus_scrofa	-0.0511441	0.0188249	ES3
Sus_scrofa	-0.0537939	0.052761	GDXE1
Sus_scrofa	-0.0533971	0.0565546	GDXE2
Sus_scrofa	-0.0532831	0.0537541	GDXE3
Sus_scrofa	-0.0517691	0.0271932	GLGS1
Sus_scrofa	-0.0532609	0.0316291	GLGS2
Sus_scrofa	-0.0513081	0.0315573	GLGS3
Sus_scrofa	-0.0270554	-0.0203368	GO1
Sus_scrofa	0.0550828	-0.0113081	GOS1
Sus_scrofa	0.0551205	-0.00652851	GOS2
Sus_scrofa	-0.0483795	0.0106412	GST1
Sus_scrofa	-0.0489487	0.0100609	GST2
Sus_scrofa	-0.0500197	0.0133462	GST3
Sus_scrofa	-0.0448404	0.0115279	GST4
Sus_scrofa	-0.0476059	0.00962518	GST5
Sus_scrofa	-0.0491685	0.0115286	GST6
Sus_scrofa	-0.040047	-0.0205098	GST7
Sus_scrofa	-0.0437518	-0.0219933	GST8
Sus_scrofa	-0.0451406	-0.0224734	GST9
Sus_scrofa	-0.0431487	-0.0208471	GST10
Sus_scrofa	-0.0491069	0.0439572	GZ1
Sus_scrofa	-0.0507711	0.0455184	GZ2
Sus_scrofa	-0.0513655	0.0439775	GZ3
Sus_scrofa	-0.0454544	0.0408419	GZH1
Sus_scrofa	-0.0457978	0.038832	GZH2
Sus_scrofa	-0.0475875	0.0427235	GZH3
Sus_scrofa	-0.0474939	0.0387836	H1
Sus_scrofa	-0.0444112	0.0339434	H2
Sus_scrofa	-0.0446586	0.038625	H3
Sus_scrofa	0.0643043	-0.0380895	HAM1
Sus_scrofa	0.0591955	-0.0165506	HAM2
Sus_scrofa	0.0636963	-0.0139197	HAM3
Sus_scrofa	-0.0453733	0.0417251	HN1
Sus_scrofa	-0.0482424	0.0405933	HN2
Sus_scrofa	-0.0399829	0.040995	HN3
Sus_scrofa	-0.0246786	-0.0185907	HT1
Sus_scrofa	-0.0278923	-0.0150272	HT2
Sus_scrofa	-0.0302736	-0.0194053	HT3
Sus_scrofa	0.0788276	-0.0207587	IB1
Sus_scrofa	0.076766	-0.0184885	IB2
Sus_scrofa	0.0788919	-0.0188554	IB3
Sus_scrofa	0.0739064	-0.01645	IB4
Sus_scrofa	-0.0475583	-0.0351351	JH1
Sus_verrucosus	-0.0639284	-0.268447	JW1
Sus_scrofa	-0.0557141	0.0549656	LC1
Sus_scrofa	-0.0551835	0.0546103	LC2
Sus_scrofa	-0.0543678	0.0522628	LC3
Sus_scrofa	0.0594829	3.26E-05	LCM1
Sus_scrofa	0.0571183	-0.00718215	LDD1
Sus_scrofa	-0.0289526	0.0322851	LL1
Sus_scrofa	-0.0379749	0.0391359	LL2
Sus_scrofa	-0.0492834	0.0322999	LL3
Sus_scrofa	0.0571166	-0.0293077	LR1
Sus_scrofa	0.0524936	0.00919913	LR2
Sus_scrofa	0.0557805	0.0109739	LR3
Sus_scrofa	0.0510882	0.0149324	LR4
Sus_scrofa	0.0549451	0.0111006	LR5
Sus_scrofa	0.0553099	0.00937818	LR6
Sus_scrofa	0.0532182	0.010103	LR7
Sus_scrofa	0.0573816	-0.0180566	LR8
Sus_scrofa	0.0511534	0.011672	LR9
Sus_scrofa	0.0507846	0.0276736	LR10
Sus_scrofa	0.0498261	0.0319322	LR11
Sus_scrofa	0.04824	0.0275024	LR12
Sus_scrofa	0.0486627	0.028973	LR13
Sus_scrofa	0.0567235	-0.0180832	LR14
Sus_scrofa	0.0571525	-0.0053621	LR15
Sus_scrofa	0.05815	-0.00794571	LR16
Sus_scrofa	0.0563852	-0.0070858	LR17
Sus_scrofa	0.0573115	-0.00626162	LR18
Sus_scrofa	0.0576691	-0.00724762	LR19
Sus_scrofa	0.0574118	-0.008042	LR20
Sus_scrofa	-0.0350687	0.0451551	LT1
Sus_scrofa	-0.0365721	0.0462327	LT2
Sus_scrofa	-0.0469497	0.0402687	LT3
Sus_scrofa	0.0477405	0.0329115	LW1
Sus_scrofa	0.0409463	0.0284625	LW2
Sus_scrofa	0.0352733	0.0295499	LW3
Sus_scrofa	0.0392679	0.0296107	LW4
Sus_scrofa	0.0316971	0.031559	LW5
Sus_scrofa	0.036685	0.0303036	LW6
Sus_scrofa	0.0350223	0.0337372	LW7
Sus_scrofa	0.0331592	0.0318179	LW8
Sus_scrofa	0.0377139	0.0317061	LW9
Sus_scrofa	0.0365274	0.0325019	LW10
Sus_scrofa	0.0464948	0.0337656	LW11
Sus_scrofa	0.0416101	0.029748	LW12
Sus_scrofa	0.0471642	0.0341617	LW13
Sus_scrofa	0.0469164	0.0303214	LW14
Sus_scrofa	0.04757	0.0333196	LW15
Sus_scrofa	0.0472632	0.034066	LW16
Sus_scrofa	0.0472898	0.0342833	LW17
Sus_scrofa	0.0474233	0.0332135	LW18
Sus_scrofa	0.0559871	0.00207278	LW19
Sus_scrofa	0.0729473	-0.0294863	MALC1
Sus_scrofa	0.058204	0.00678853	MALC2
Sus_scrofa	0.0713075	-0.0155226	MALC3
Sus_scrofa	0.075146	-0.0194437	MALC4
Sus_scrofa	0.0731151	-0.0142288	MALC5
Sus_scrofa	0.0722397	-0.0160326	MALC6
Sus_scrofa	-0.0437569	0.0340401	MBH1
Sus_scrofa	-0.0350352	0.0344041	MBH2
Sus_scrofa	-0.0445262	0.0375363	MBH3
Sus_scrofa	-0.0461746	-0.0319732	MS1
Sus_scrofa	-0.0125311	-0.0222143	MS2
Sus_scrofa	-0.0493766	0.0311093	MS3
Sus_scrofa	0.0550552	-0.00379535	MW1
Sus_scrofa	0.0521609	-0.00100194	MW2
Sus_scrofa	0.00257373	0.0338113	MZ1
Sus_scrofa	0.00636186	0.03313	MZ2
Sus_scrofa	-0.00685702	-0.0101141	MZ3
Sus_scrofa	-0.00690491	-0.0101574	MZ4
Sus_scrofa	-0.0497495	0.0372693	NJ1
Sus_scrofa	-0.0486557	0.0330507	NJ2
Sus_scrofa	-0.0463909	0.0341185	NJ3
Sus_scrofa	0.0486213	0.0118774	NK1
Sus_scrofa	-0.0584327	0.0359203	NX1
Sus_scrofa	-0.052623	0.0336503	NX2
Sus_scrofa	-0.0523536	0.0365578	NX3
Sus_scrofa	0.0630867	-0.016084	PIE1
Sus_scrofa	0.0596438	-0.0158113	PIE2
Sus_scrofa	0.0588039	-0.0133704	PIE3
Sus_scrofa	0.0580652	-0.015921	PIE4
Sus_scrofa	0.0606541	-0.0159079	PIE5
Sus_scrofa	0.0604688	-0.0199122	PIE6
Sus_scrofa	0.0591532	-0.0177211	PIE7
Sus_scrofa	0.0599991	-0.0157321	PIE8
Sus_scrofa	0.0594518	-0.0153829	PIE9
Sus_scrofa	0.0613186	-0.0155009	PIE10
Sus_scrofa	0.0604256	-0.0152593	PIE11
Sus_scrofa	0.0601556	-0.0167209	PIE12
Sus_scrofa	0.0615394	-0.0166821	PIE13
Sus_scrofa	0.0587206	-0.0155088	PIE14
Sus_scrofa	0.0502791	0.0236462	PIE15
Sus_scrofa	0.0488252	0.0255092	PIE16
Sus_scrofa	0.0504575	0.0232933	PIE17
Sus_scrofa	0.0567548	-0.00562545	PIE18
Sus_scrofa	0.0559072	-0.00671582	PIE19
Sus_scrofa	0.0592572	-0.00426387	PIE20
Porcula_salvania	-0.0691461	-0.356695	PS1
Porcula_salvania	-0.0684018	-0.354205	PS2
Porcula_salvania	-0.066866	-0.351016	PS3
Porcula_salvania	-0.067394	-0.351356	PS5
Sus_scrofa	-0.0262774	0.0310875	PT1
Sus_scrofa	-0.0291102	0.0316171	PT2
Sus_scrofa	-0.0201256	0.0351185	PT3
Sus_scrofa	-0.0218954	0.0414193	QSH1
Sus_scrofa	-0.0211605	0.0364781	QSH2
Sus_scrofa	0.00227935	0.0304258	QSH3
Sus_scrofa	-0.0482279	-0.0325509	RC1
Sus_scrofa	-0.0505235	-0.0183905	RC2
Sus_scrofa	-0.0509547	0.0267309	RC3
Sus_scrofa	0.0757029	-0.0168214	RT1
Sus_scrofa	-0.0534754	0.0318934	SB1
Sus_scrofa	-0.0528923	0.0329775	SB2
Sus_scrofa	-0.0525112	0.0328867	SB3
Sus_scrofa	-0.0564333	0.00818779	SCT1
Sus_scrofa	-0.0573137	0.0105996	SCT2
Sus_scrofa	-0.0551943	0.0121212	SCT3
Sus_scrofa	-0.0557164	0.00888612	SCT4
Sus_scrofa	-0.0551771	0.00973555	SCT5
Sus_scrofa	-0.0553594	0.00874824	SCT6
Sus_scrofa	-0.0539632	-0.0245233	SCT7
Sus_scrofa	-0.0524767	-0.024791	SCT8
Sus_scrofa	-0.0528668	-0.0240313	SCT9
Sus_scrofa	-0.0531526	-0.0223469	SCT10
Sus_scrofa	-0.0523068	-0.0239779	SCT11
Sus_scrofa	-0.0521648	-0.0268719	SCT12
Sus_scrofa	0.0549981	-0.000639729	SSL1
Sus_scrofa	-0.0518738	0.0346819	SZL1
Sus_scrofa	-0.0530832	0.0345533	SZL2
Sus_scrofa	-0.0524653	0.0328819	SZL3
Sus_scrofa	-0.0501662	-0.0346439	TBT1
Sus_scrofa	-0.0324815	0.00890293	TBT2
Sus_scrofa	-0.0410137	0.00754459	TBT3
Sus_scrofa	-0.0452744	0.0080895	TBT4
Sus_scrofa	-0.0438152	0.00774285	TBT5
Sus_scrofa	-0.0482545	0.00449884	TBT6
Sus_scrofa	-0.0434134	0.00370457	TBT7
Sus_scrofa	-0.0521953	0.0146115	TBT8
Sus_scrofa	-0.0293149	0.0133613	TBT9
Sus_scrofa	-0.0322805	0.012733	TBT10
Sus_scrofa	-0.0303201	0.0149985	TBT11
Sus_scrofa	-0.0424971	-0.024755	TBT12
Sus_scrofa	-0.0441273	-0.0258917	TBT13
Sus_scrofa	-0.0386707	-0.0247085	TBT14
Sus_scrofa	-0.0273593	-0.026604	TBT15
Sus_scrofa	-0.0333973	-0.0284134	TBT16
Sus_scrofa	-0.0346434	-0.0261956	TBT17
Sus_scrofa	-0.0583961	-0.0401996	TC1
Sus_scrofa	-0.0375597	0.0144448	TC2
Sus_scrofa	-0.0390223	0.01735	TC3
Sus_scrofa	-0.0378537	0.0356728	TG1
Sus_scrofa	-0.0444448	0.0351644	TG2
Sus_scrofa	-0.0397964	0.0338746	TG3
Sus_scrofa	0.0610443	-0.0106402	TW1
Sus_scrofa	-0.0571704	0.0360088	VT1
Sus_cebifrons	-0.0653643	-0.249693	VW1
Sus_scrofa	-0.0468745	-0.0396892	WC1
Sus_scrofa	-0.0470584	-0.0406309	WC2
Sus_scrofa	-0.0487935	-0.0417476	WC3
Sus_scrofa	-0.0449835	-0.0401768	WC4
Sus_scrofa	-0.0468549	-0.0376104	WC5
Sus_scrofa	-0.0475149	-0.0419393	WC6
Sus_scrofa	-0.0377775	-0.0277	WCN1
Sus_scrofa	-0.0408469	-0.0330881	WCN2
Sus_scrofa	-0.0405309	-0.0317308	WCS1
Sus_scrofa	-0.0530578	-0.0186346	WCS2
Sus_scrofa	-0.0408557	-0.0298224	WCS3
Sus_scrofa	0.073362	-0.024941	WF1
Sus_scrofa	0.071562	-0.0253873	WG1
Sus_scrofa	0.0710847	-0.023568	WG2
Sus_scrofa	0.0685957	-0.0287806	WG3
Sus_scrofa	0.0691291	-0.0263243	WG4
Sus_scrofa	0.0765848	-0.0281612	WI1
Sus_scrofa	0.0752456	-0.02697	WI2
Sus_scrofa	0.0743388	-0.0287633	WI3
Sus_scrofa	0.0732117	-0.0274613	WI4
Sus_scrofa	0.0750479	-0.0240382	WI5
Sus_scrofa	0.0255357	-0.000759961	WJ1
Sus_scrofa	-0.0380936	-0.0336798	WJ2
Sus_scrofa	-0.0416886	-0.0348915	WK1
Sus_scrofa	-0.037026	-0.026015	WK2
Sus_scrofa	-0.0404332	-0.0319326	WK3
Sus_scrofa	-0.040836	-0.032701	WK4
Sus_scrofa	-0.0404779	-0.0329628	WK5
Sus_scrofa	-0.0415309	-0.0318051	WK6
Sus_scrofa	-0.0387141	-0.0259317	WK7
Sus_scrofa	-0.040515	-0.0330499	WK8
Sus_scrofa	-0.0398182	-0.0291584	WK9
Sus_scrofa	-0.0397597	-0.0308991	WK10
Sus_scrofa	0.0736864	-0.0286062	WN1
Sus_scrofa	0.0731243	-0.0258871	WN2
Sus_scrofa	0.0743602	-0.0308915	WN3
Sus_scrofa	0.0756759	-0.0305353	WN4
Sus_scrofa	0.0749649	-0.0329306	WN5
Sus_scrofa	0.0733352	-0.025511	WN6
Sus_scrofa	0.0754366	-0.0249516	WN7
Sus_scrofa	0.0751118	-0.0242378	WN8
Sus_scrofa	0.0752695	-0.0300662	WN9
Sus_scrofa	0.0755777	-0.0289218	WN10
Sus_scrofa	0.0633434	-0.0315731	WNE1
Sus_scrofa	0.0614531	-0.0328419	WNE2
Sus_scrofa	-0.0349244	0.0249614	WNH1
Sus_scrofa	-0.0383114	0.0262861	WNH2
Sus_scrofa	-0.0384729	0.0233945	WNH3
Sus_scrofa	0.0757479	-0.0274633	WSP1
Sus_scrofa	0.0753117	-0.030431	WSZ1
Sus_scrofa	0.0549418	-0.0118076	WU1
Sus_scrofa	-0.0377086	0.0322232	WZS1
Sus_scrofa	-0.0468418	0.0458496	WZS2
Sus_scrofa	-0.0477083	0.0486867	WZS3
Sus_scrofa	-0.0371928	-0.00770684	WZS4
Sus_scrofa	-0.0437225	-0.00698567	WZS5
Sus_scrofa	-0.0444241	-0.0043102	WZS6
Sus_scrofa	-0.0367769	-0.00893171	WZS7
Sus_scrofa	-0.0372763	-0.00704098	WZS8
Sus_scrofa	-0.0483787	-0.00876042	WZS9
Sus_scrofa	-0.010388	0.0396692	YDH1
Sus_scrofa	-0.0333261	0.0423904	YDH2
Sus_scrofa	-0.0229614	0.040304	YDH3
Sus_scrofa	-0.0544993	0.0133473	YNT1
Sus_scrofa	-0.0508583	0.0134042	YNT2
Sus_scrofa	-0.0489414	0.013788	YNT3
Sus_scrofa	-0.0395966	0.0126623	YNT4
Sus_scrofa	-0.0476446	0.0134382	YNT5
Sus_scrofa	-0.0485238	-0.0230565	YNT6
Sus_scrofa	-0.0465644	-0.0238139	YNT7
Sus_scrofa	-0.0450866	-0.0207759	YNT8
Sus_scrofa	-0.0501523	-0.0206715	YNT9
Sus_scrofa	-0.045687	-0.0254736	YNT10
Sus_scrofa	-0.0492324	-0.0187805	YNT11
Sus_scrofa	0.0670901	-0.0202574	YUM1
Sus_scrofa	0.0663231	-0.0183224	YUM2
Sus_scrofa	0.065654	-0.0182025	YUM3
Sus_scrofa	0.067071	-0.0175916	YUM4
Sus_scrofa	0.0675348	-0.018755	YUM5
Sus_scrofa	0.0692099	-0.0202534	YUM6
Sus_scrofa	0.0679029	-0.0180927	YUM7
Sus_scrofa	0.0669911	-0.0191395	YUM8
Sus_scrofa	0.0680391	-0.0189475	YUM9
Sus_scrofa	0.0683533	-0.016177	YUM10
Sus_scrofa	0.0678402	-0.0189611	YUM11
Sus_scrofa	0.0682528	-0.0192163	YUM12
Sus_scrofa	-0.0577944	0.0351024	VT2
Sus_scrofa	-0.0562152	0.0356009	VT3

### Sheet: PCA_362
# PCA for 362 individuals
Gen	X1	X2	X3
ED	0.0528992	-0.0555963	BK1
ED	0.057405	-0.0184941	BK2
ED	0.056076	-0.0125452	BK3
ED	0.0587328	0.0656952	DU1
ED	0.0590543	0.0463239	DU2
ED	0.058232	0.054738	DU3
ED	0.0530898	0.0745723	DU4
ED	0.0596964	-0.00334648	DU5
ED	0.0568973	0.0746177	DU6
ED	0.059103	0.0715554	DU7
ED	0.0576226	0.0756982	DU8
ED	0.0589741	0.0727884	DU9
ED	0.058653	0.0775722	DU10
ED	0.0563894	0.0756247	DU11
ED	0.0583547	0.0785921	DU12
ED	0.0591156	0.0729701	DU13
ED	0.0590385	0.0766185	DU14
ED	0.0584788	0.0776849	DU15
ED	0.0563634	0.0757251	DU16
ED	0.0581298	0.0786194	DU17
ED	0.0587065	0.0209222	DU18
ED	0.0596372	0.023707	DU19
ED	0.0606612	-0.0554917	HAM1
ED	0.0572825	-0.0231648	HAM2
ED	0.0609528	-0.0263442	HAM3
ED	0.054901	-0.0401128	LR1
ED	0.0545861	0.0195285	LR2
ED	0.0562051	0.0184272	LR3
ED	0.0540871	0.0336198	LR4
ED	0.0567085	0.0242984	LR5
ED	0.0559588	0.0230921	LR6
ED	0.0560885	0.0245413	LR7
ED	0.0552128	-0.0203487	LR8
ED	0.0525345	0.0179787	LR9
ED	0.053903	0.0475187	LR10
ED	0.0535735	0.0523069	LR11
ED	0.0504049	0.0477294	LR12
ED	0.0512152	0.048207	LR13
ED	0.0541908	-0.0214056	LR14
ED	0.0560843	-0.00489624	LR15
ED	0.0567752	-0.00694979	LR16
ED	0.0551238	-0.00291616	LR17
ED	0.0560296	-0.00411468	LR18
ED	0.0558693	-0.00673385	LR19
ED	0.055446	-0.00733864	LR20
ED	0.0510882	0.0584575	LW1
ED	0.0444382	0.0464651	LW2
ED	0.0376735	0.0508275	LW3
ED	0.041945	0.0533381	LW4
ED	0.0346804	0.0501189	LW5
ED	0.0407056	0.05084	LW6
ED	0.0379455	0.0537541	LW7
ED	0.036048	0.0524816	LW8
ED	0.0417693	0.0540688	LW9
ED	0.0391357	0.0506222	LW10
ED	0.0507288	0.0566215	LW11
ED	0.0458434	0.0590027	LW12
ED	0.0505886	0.0674411	LW13
ED	0.0500586	0.0537313	LW14
ED	0.0507794	0.0659054	LW15
ED	0.0505915	0.0675282	LW16
ED	0.0506027	0.067024	LW17
ED	0.0507358	0.0668005	LW18
ED	0.0559683	0.00385581	LW19
ED	0.0599582	-0.0276006	PIE1
ED	0.057744	-0.0247408	PIE2
ED	0.0564725	-0.0230152	PIE3
ED	0.0557992	-0.0266926	PIE4
ED	0.0581141	-0.0244475	PIE5
ED	0.0569702	-0.0278894	PIE6
ED	0.0568887	-0.0281581	PIE7
ED	0.0573324	-0.0248461	PIE8
ED	0.0582016	-0.0235066	PIE9
ED	0.0584468	-0.0245429	PIE10
ED	0.0578643	-0.0252052	PIE11
ED	0.0573119	-0.0243264	PIE12
ED	0.0577585	-0.0240472	PIE13
ED	0.0573185	-0.0250519	PIE14
ED	0.0548448	0.0409182	PIE15
ED	0.0539973	0.0426322	PIE16
ED	0.0551589	0.042702	PIE17
ED	0.0551995	-0.00888254	PIE18
ED	0.0560938	-0.00691187	PIE19
ED	0.0578366	-0.013445	PIE20
ED	0.0445828	0.0306546	AGL2
ED	0.0462001	0.0290232	AGL3
ED	0.0448672	0.0307765	AGL4
ED	0.0567479	-0.0120361	AS1
ED	0.0548061	-0.00374205	AS2
ED	0.0553246	-0.0120694	BB1
ED	0.0553499	-0.0142392	BRS1
AD	0.00872824	0.0552014	BS1
AD	-0.0326127	0.0278176	BS2
AD	-0.036466	0.0280609	BS3
ED	0.0644107	-0.0187789	CALB2
ED	0.0572219	-0.0111555	CM1
ED	0.0566019	-0.00212055	CM2
ED	0.0580324	-0.0132471	CRL1
ED	0.0708275	-0.0234357	CS1
ED	0.0676321	-0.0236069	CST1
ED	0.059848	-0.00847655	CST2
ED	-0.0314656	-0.0178087	GO1
ED	0.0530821	-0.0182132	GOS1
ED	0.0528841	-0.00915582	GOS2
ED	0.0769024	-0.0360951	IB1
ED	0.075907	-0.029682	IB2
ED	0.0772024	-0.032786	IB3
ED	0.072818	-0.0226815	IB4
ED	0.0591665	0.00613027	LCM1
ED	0.0563498	-0.00558028	LDD1
ED	0.0709131	-0.0383544	MALC1
ED	0.0582387	0.0247991	MALC2
ED	0.0692242	-0.0248913	MALC3
ED	0.0734421	-0.0355987	MALC4
ED	0.0708944	-0.0278706	MALC5
ED	0.0702643	-0.0259657	MALC6
ED	0.0538135	0.0113647	SSL1
ED	0.0602158	-0.013516	TW1
ED	0.0650918	-0.0404517	YUM1
ED	0.0640858	-0.0393453	YUM2
ED	0.0636344	-0.0422034	YUM3
ED	0.0649795	-0.0391815	YUM4
ED	0.065572	-0.0399143	YUM5
ED	0.066824	-0.0409832	YUM6
ED	0.0668525	-0.0405021	YUM7
ED	0.0648223	-0.0438296	YUM8
ED	0.0647839	-0.0439169	YUM9
ED	0.0664053	-0.0395112	YUM10
ED	0.0656567	-0.0401844	YUM11
ED	0.0663881	-0.0420543	YUM12
AD	-0.0566162	0.0603183	VT2
AD	-0.0563667	0.0603065	VT3
EW	0.0707841	-0.0364494	WF1
EW	0.0683238	-0.0387667	WG1
EW	0.0676801	-0.037913	WG2
EW	0.0661044	-0.041234	WG3
EW	0.0666662	-0.0383122	WG4
EW	0.0725162	-0.0431939	WI1
EW	0.0724574	-0.0407954	WI2
EW	0.0712045	-0.0436993	WI3
EW	0.069426	-0.0383066	WI4
EW	0.0703995	-0.0413481	WI5
EW	0.0716364	-0.045302	WN1
EW	0.0709792	-0.0405333	WN2
EW	0.0718341	-0.0475718	WN3
EW	0.0723156	-0.0500573	WN4
EW	0.0713535	-0.0533393	WN5
EW	0.0709214	-0.036614	WN6
EW	0.0729352	-0.0399518	WN7
EW	0.0725009	-0.0393935	WN8
EW	0.0724782	-0.0487355	WN9
EW	0.0724226	-0.0462515	WN10
EW	0.0586055	-0.0455004	WNE1
EW	0.0579175	-0.0439059	WNE2
AD	-0.043125	0.00175113	WNH3
EW	0.0722471	-0.0409924	WSP1
EW	0.0718923	-0.0453674	WSZ1
EW	0.053882	-0.00940575	WU1
AD	-0.0536574	0.0705481	BM1
AD	-0.0418566	0.0822421	BM2
AD	-0.0446902	0.0777501	BM4
AD	-0.0441579	0.0807523	BM5
AD	-0.0377706	0.074853	BM6
AD	-0.0416187	0.0781723	BM8
AD	-0.0416301	0.078201	BM9
AD	-0.0552	0.00474881	BM10
AD	-0.0507146	0.0163734	BM11
AD	-0.0507625	0.0167261	BM12
AD	-0.0484416	0.0216767	BM13
AD	-0.048575	0.0219614	BM14
AD	-0.0499993	0.0196906	BM15
AD	-0.049786	0.0217814	BM16
AD	-0.046798	0.0198462	BM17
AD	-0.047027	0.0186915	BM18
AD	-0.0519911	0.0239597	BM19
AD	-0.051948	0.0230339	BM20
AD	-0.0447805	0.0718852	DB1
AD	-0.0387481	0.0694968	DB2
AD	-0.0393835	0.0715397	DB3
AD	-0.0447119	0.0738965	DHB1
AD	-0.0464372	0.0735697	DHB2
AD	-0.0450217	0.0687003	DHB3
AD	-0.0504123	0.0532934	DNXE1
AD	-0.0518171	0.0553606	DNXE2
AD	-0.0540616	0.0519073	DNXE3
AD	-0.0513408	0.0537486	DNXE4
AD	-0.0529193	0.0583358	DNXE5
AD	-0.0437582	0.0526613	DNXE6
AD	-0.0414347	0.0444435	DNXE7
AD	-0.0535566	0.0604095	DNXE8
AD	-0.0531148	0.0566351	DNXE9
AD	-0.0530802	0.0500714	DNXE10
AD	-0.0498955	0.0254316	DWZ1
AD	-0.0521849	0.0236229	DWZ2
AD	-0.0534379	0.0224774	DWZ3
AD	-0.0512982	-0.0951768	EHL1
AD	-0.0532105	-0.0950067	EHL2
AD	-0.0519584	-0.0932647	EHL3
AD	-0.0349489	0.0123642	ES1
AD	-0.0362863	0.0143658	ES2
AD	-0.0332457	0.0182727	ES3
AD	-0.0558915	0.0996808	GDXE1
AD	-0.0555986	0.100764	GDXE2
AD	-0.0562794	0.100551	GDXE3
AD	-0.0518094	0.0217262	GLGS1
AD	-0.0535834	0.0153615	GLGS2
AD	-0.05031	0.0241646	GLGS3
AD	-0.0517869	0.0841902	GZ1
AD	-0.0538168	0.0865592	GZ2
AD	-0.0531535	0.0833324	GZ3
AD	-0.0470306	0.0635409	GZH1
AD	-0.0482462	0.0568289	GZH2
AD	-0.0492812	0.0628253	GZH3
AD	-0.0486058	0.0568245	H1
AD	-0.0445989	0.0515162	H2
AD	-0.0443447	0.0530159	H3
AD	-0.0467548	0.0769319	HN1
AD	-0.0502937	0.0751778	HN2
AD	-0.042574	0.0741653	HN3
AD	-0.0301262	-0.0742648	HT1
AD	-0.0320041	-0.0658121	HT2
AD	-0.0336805	-0.0768269	HT3
AD	-0.0534298	-0.0978541	JH1
AD	-0.0577478	0.102311	LC1
AD	-0.0574915	0.104115	LC2
AD	-0.0573207	0.103043	LC3
AD	-0.0282573	0.0455532	LL1
AD	-0.0362558	0.0636986	LL2
AD	-0.0497413	0.0358819	LL3
AD	-0.0352927	0.0727434	LT1
AD	-0.0377732	0.0754444	LT2
AD	-0.050527	0.0664936	LT3
AD	-0.0456122	0.0396351	MBH1
AD	-0.0367501	0.0407644	MBH2
AD	-0.0450881	0.0381045	MBH3
AD	-0.0508301	-0.10139	MS1
AD	-0.011494	-0.0594124	MS2
AD	-0.0492955	0.00250726	MS3
ED	0.0541398	-0.00214027	MW1
ED	0.0514484	0.00216173	MW2
AD	0.0050486	0.0299041	MZ1
AD	0.00943359	0.0299958	MZ2
AD	-0.0103944	-0.0486651	MZ3
AD	-0.0103196	-0.0506464	MZ4
AD	-0.052641	0.00335993	NJ1
AD	-0.0510098	0.00189834	NJ2
AD	-0.0509145	0.00408127	NJ3
ED	0.0495297	0.0345176	NK1
AD	-0.0574524	0.0300583	NX1
AD	-0.0556058	0.0250188	NX2
AD	-0.0545796	0.0297712	NX3
AD	-0.0251698	0.0315364	PT1
AD	-0.0279673	0.0345441	PT2
AD	-0.0195629	0.0370558	PT3
AD	-0.0224538	0.0765801	QSH1
AD	-0.0203675	0.0535123	QSH2
AD	0.00374743	0.0421467	QSH3
AD	-0.0537069	-0.092857	RC1
AD	-0.0561676	-0.0742395	RC2
AD	-0.0547463	0.000866617	RC3
ED	0.0752985	-0.0278122	RT1
AD	-0.0550251	0.0148028	SB1
AD	-0.0546593	0.0153961	SB2
AD	-0.0543251	0.0140664	SB3
AD	-0.0547558	0.0309969	SZL1
AD	-0.0536143	0.0328484	SZL2
AD	-0.0543215	0.028134	SZL3
AD	-0.0511472	-0.0529776	TC1
AD	-0.0449568	0.00974851	TC2
AD	-0.045754	0.00938926	TC3
AD	-0.0379159	0.0327133	TG1
AD	-0.0439087	0.0296245	TG2
AD	-0.040943	0.0300832	TG3
AD	-0.0431842	-0.000248255	WNH1
AD	-0.0430395	0.000450361	WNH2
AD	-0.0420361	0.0613641	WZS1
AD	-0.0484689	0.0800384	WZS2
AD	-0.0503849	0.0805669	WZS3
AD	-0.044098	-0.0123871	WZS4
AD	-0.0501956	-0.00402414	WZS5
AD	-0.0499971	0.000641553	WZS6
AD	-0.042169	-0.00577712	WZS7
AD	-0.0432228	-0.00191504	WZS8
AD	-0.0535996	-0.00486485	WZS9
AD	-0.00674752	0.0743412	YDH1
AD	-0.0323169	0.0657323	YDH2
AD	-0.0214505	0.0666275	YDH3
AD	-0.054581	-0.0269975	YNT1
AD	-0.0530772	-0.0235072	YNT2
AD	-0.0505179	-0.0237893	YNT3
AD	-0.0419969	-0.0142161	YNT4
AD	-0.0483155	-0.017737	YNT5
AD	-0.0523866	-0.0776365	YNT6
AD	-0.0498924	-0.0727716	YNT7
AD	-0.0509553	-0.073521	YNT8
AD	-0.0538807	-0.0744356	YNT9
AD	-0.051613	-0.0690974	YNT10
AD	-0.0535771	-0.0765798	YNT11
AD	-0.0504635	-0.0407015	GST1
AD	-0.05128	-0.0419427	GST2
AD	-0.052056	-0.0380556	GST3
AD	-0.0483578	-0.0358821	GST4
AD	-0.049596	-0.0452972	GST5
AD	-0.0507233	-0.0467471	GST6
AD	-0.0448479	-0.0868916	GST7
AD	-0.0476263	-0.0869731	GST8
AD	-0.0498923	-0.0941327	GST9
AD	-0.0480811	-0.0901862	GST10
AD	-0.0572779	-0.0360332	SCT1
AD	-0.0578753	-0.0369502	SCT2
AD	-0.0579138	-0.0378484	SCT3
AD	-0.0563457	-0.0324774	SCT4
AD	-0.0575956	-0.0358988	SCT5
AD	-0.0575373	-0.0370155	SCT6
AD	-0.0566232	-0.0831218	SCT7
AD	-0.0576139	-0.087056	SCT8
AD	-0.0557724	-0.0854897	SCT9
AD	-0.0562574	-0.0880368	SCT10
AD	-0.0567682	-0.087472	SCT11
AD	-0.056577	-0.08762	SCT12
AD	-0.0539961	-0.0877354	TBT1
AD	-0.032944	-0.0161779	TBT2
AD	-0.0400201	-0.0214752	TBT3
AD	-0.0446215	-0.0217382	TBT4
AD	-0.044259	-0.0249707	TBT5
AD	-0.0476136	-0.0307241	TBT6
AD	-0.0443354	-0.0297512	TBT7
AD	-0.0530397	-0.0220691	TBT8
AD	-0.0333448	-0.00533026	TBT9
AD	-0.0345544	-0.00617698	TBT10
AD	-0.0337301	-0.00609123	TBT11
AD	-0.0451267	-0.0762694	TBT12
AD	-0.0475043	-0.0772578	TBT13
AD	-0.04211	-0.0758952	TBT14
AD	-0.0313618	-0.061573	TBT15
AD	-0.0372783	-0.065579	TBT16
AD	-0.0372452	-0.0678174	TBT17
AW	-0.0483596	-0.0694255	WC1
AW	-0.0490554	-0.073469	WC2
AW	-0.0483899	-0.0699483	WC3
AW	-0.046739	-0.0595308	WC4
AW	-0.0479001	-0.0647176	WC5
AW	-0.04836	-0.0683832	WC6
AW	-0.0432604	-0.0772335	WCN1
AW	-0.045409	-0.0919477	WCN2
AW	-0.0446777	-0.0520389	WCS1
AW	-0.0496019	-0.0289202	WCS2
AW	-0.042521	-0.0531809	WCS3
AW	0.0107711	-0.0174571	WJ1
AW	-0.0403949	-0.0642333	WJ2
AW	-0.0465685	-0.101152	WK1
AW	-0.043534	-0.0888178	WK2
AW	-0.0448756	-0.0946204	WK3
AW	-0.0461551	-0.100831	WK4
AW	-0.0463008	-0.0988161	WK5
AW	-0.0461574	-0.0993887	WK6
AW	-0.044304	-0.0891445	WK7
AW	-0.0457096	-0.0980918	WK8
AW	-0.0455626	-0.0955993	WK9
AW	-0.0449777	-0.0933054	WK10
AD	-0.0560209	0.0580817	VT1
ED	0.047137	0.0296321	AGL1
