## Supplemental Data 7 for "TypeSINE: Genome-Wide Detection of SINE Retrotransposon Polymorphisms Reveals Functional Variants Linked to Body Size Variation in Pigs"

### Sheet: Sheet1
breed	abbreviation	SRA_ID	Sample_ID	Original number
Berkshire	BK1	SRR3123434	SAMN04440475	Berkshire (Domestic pig)
Berkshire	BK1	SRR3123259	SAMN04440475	Berkshire (Domestic pig)
Berkshire	BK1	SRR3105581	SAMN04440475	Berkshire (Domestic pig)
Berkshire	BK1	SRR3105582	SAMN04440475	Berkshire (Domestic pig)
Berkshire	BK2	ERR977197	SAMEA3497827	Berkshire
Berkshire	BK2	ERR977198	SAMEA3497827	Berkshire
Berkshire	BK3	ERR977199	SAMEA3497828	Berkshire
Berkshire	BK3	ERR977200	SAMEA3497828	Berkshire
Duroc	DU1	SRR5131497	SAMN06115550	Duroc_1631
Duroc	DU2	SRR4341277	SAMN05791667	199992411
Duroc	DU2	SRR6267969	SAMN05791667	199992411
Duroc	DU3	SRR6263260	SAMN05791666	200090056
Duroc	DU3	SRR4341276	SAMN05791666	200090056
Duroc	DU4	SRR17687116	SAMN25146065	D01
Duroc	DU4	SRR17687115	SAMN25146066	D02
Duroc	DU5	SRR12198499	SAMN15501053	Duroc_ninghe
Duroc	DU5	SRR12198510	SAMN15501053	Duroc_ninghe
Duroc	DU5	SRR12198521	SAMN15501053	Duroc_ninghe
Duroc	DU6	SRR13920551	SAMN18236810	WD0454
Duroc	DU7	SRR13920546	SAMN18236814	WD2728
Duroc	DU8	SRR13920543	SAMN18236817	WD2945
Duroc	DU9	SRR18187912	SAMN25760471	Fibroblast A1
Duroc	DU10	SRR18216578	SAMN25760473	Fibroblast A5
Duroc	DU11	SRR18319550	SAMN25760474	Fibroblast A8
Duroc	DU12	SRR18706637	SAMN25760470	Fibroblast a
Duroc	DU13	SRR18216579	SAMN25760479	Pig A2
Duroc	DU14	SRR18216581	SAMN25760481	Pig A6
Duroc	DU15	SRR18216580	SAMN25760482	Pig A7
Duroc	DU16	SRR18308432	SAMN25760483	Pig A9
Duroc	DU17	SRR18117968	SAMN25760478	Pig c
Duroc	DU18	SRR1577860	SAMN03031127	1735(Duroc)
Duroc	DU19	SRR1577872	SAMN03031138	27-20(Duroc)
Hampshire	HAM1	SRR3118615	SAMN04440474	Hampshire (Domestic pig)
Hampshire	HAM1	SRR3123253	SAMN04440474	Hampshire (Domestic pig)
Hampshire	HAM1	SRR3123254	SAMN04440474	Hampshire (Domestic pig)
Hampshire	HAM1	SRR3123260	SAMN04440474	Hampshire (Domestic pig)
Hampshire	HAM1	SRR3123270	SAMN04440474	Hampshire (Domestic pig)
Hampshire	HAM2	ERR977248	SAMEA3497843	Hampshire
Hampshire	HAM2	ERR977249	SAMEA3497843	Hampshire
Hampshire	HAM3	ERR977250	SAMEA3497844	Hampshire
Hampshire	HAM3	ERR977251	SAMEA3497844	Hampshire
Landrace	LR1	SRR3123282	SAMN04440476	Landrace (Domestic pig)
Landrace	LR1	SRR3123316	SAMN04440476	Landrace (Domestic pig)
Landrace	LR1	SRR3118295	SAMN04440476	Landrace (Domestic pig)
Landrace	LR1	SRR3118296	SAMN04440476	Landrace (Domestic pig)
Landrace	LR2	SRR4341267	SAMN05791648	199590090
Landrace	LR2	SRR6251675	SAMN05791648	199590090
Landrace	LR3	SRR6252601	SAMN05791652	199690016
Landrace	LR3	SRR4341301	SAMN05791652	199690016
Landrace	LR4	SRR4341312	SAMN05791653	199690232
Landrace	LR4	SRR6252602	SAMN05791653	199690232
Landrace	LR5	SRR6252603	SAMN05791655	199691212
Landrace	LR5	SRR4341323	SAMN05791655	199691212
Landrace	LR6	SRR4341334	SAMN05791656	199692650
Landrace	LR6	SRR6252604	SAMN05791656	199692650
Landrace	LR7	SRR6252605	SAMN05791657	199790081
Landrace	LR7	SRR4341337	SAMN05791657	199790081
Landrace	LR8	SRR6261378	SAMN05791662	199890402
Landrace	LR8	SRR4341272	SAMN05791662	199890402
Landrace	LR9	SRR7686614	SAMN09809987	L401
Landrace	LR10	SRR17687118	SAMN25146077	CHANGBAI01
Landrace	LR11	SRR17687117	SAMN25146078	CHANGBAI02
Landrace	LR12	SRR11475294	SAMN14532790	5732
Landrace	LR13	SRR11475259	SAMN14532478	115
Landrace	LR14	ERR977264	SAMEA3497848	Landrace
Landrace	LR14	ERR977265	SAMEA3497848	Landrace
Landrace	LR14	ERR977266	SAMEA3497848	Landrace
Landrace	LR14	ERR977267	SAMEA3497848	Landrace
Landrace	LR15	SRR1581024	SAMN03031146	S_10(Landrace)
Landrace	LR16	SRR1581025	SAMN03031147	S_11(Landrace)
Landrace	LR17	SRR1581026	SAMN03031148	S_12(Landrace)
Landrace	LR18	SRR1581027	SAMN03031149	S_13(Landrace)
Landrace	LR19	SRR1581043	SAMN03031157	S_8(Landrace)
Landrace	LR20	SRR1581044	SAMN03031158	S_9(Landrace)
Pietrain	PIE1	SRR9651209	SAMN12229115	17118
Pietrain	PIE2	SRR9651202	SAMN12229114	17123
Pietrain	PIE3	SRR9651208	SAMN12229116	17161
Pietrain	PIE4	SRR9651206	SAMN12229118	17165
Pietrain	PIE5	SRR9651204	SAMN12229112	P102
Pietrain	PIE6	SRR9651205	SAMN12229111	P107
Pietrain	PIE7	SRR9651228	SAMN12229128	P108
Pietrain	PIE8	SRR9651217	SAMN12229132	P113
Pietrain	PIE9	SRR9651203	SAMN12229113	P115
Pietrain	PIE10	SRR9651219	SAMN12229134	P119
Pietrain	PIE11	SRR9651218	SAMN12229133	P128
Pietrain	PIE12	SRR9651231	SAMN12229129	P130
Pietrain	PIE13	SRR9651222	SAMN12229122	P244
Pietrain	PIE14	SRR9651207	SAMN12229117	10345
Pietrain	PIE15	SRR10441783	SAMN11405539	Sample_11
Pietrain	PIE15	SRR10441780	SAMN11405539	Sample_11
Pietrain	PIE16	SRR10441779	SAMN11405540	Sample_12
Pietrain	PIE16	SRR10441782	SAMN11405540	Sample_12
Pietrain	PIE17	SRR10441781	SAMN11405547	Sample_19
Pietrain	PIE17	SRR10441778	SAMN11405547	Sample_19
pietrain	PIE18	ERR875325	SAMEA3376942	pietrain
pietrain	PIE19	ERR875326	SAMEA3376943	pietrain
pietrain	PIE20	ERR875327	SAMEA3376944	pietrain
Yorkshire	LW1	ERR5748163	SAMEA7999168	SAMEA7999168
Yorkshire	LW2	SRR7791356	SAMN09905705	F0-4
Yorkshire	LW3	SRR7791348	SAMN09905707	F1-a2
Yorkshire	LW4	SRR7791352	SAMN09905709	F1-a4
Yorkshire	LW5	SRR7791362	SAMN09905710	F1-b1
Yorkshire	LW6	SRR7791361	SAMN09905712	F1-b3
Yorkshire	LW7	SRR7791359	SAMN09905714	F1-b5
Yorkshire	LW8	SRR7791358	SAMN09905715	F1-b6
Yorkshire	LW9	SRR7791347	SAMN09905716	F1-b7
Yorkshire	LW10	SRR7791360	SAMN09905717	F1-b8
Yorkshire	LW11	SRR17687120	SAMN25146075	DABAI01
Yorkshire	LW12	SRR17687119	SAMN25146076	DABAI02
Yorkshire	LW12	SRR18308431	SAMN25760476	Fibroblast F
Yorkshire	LW13	SRR18111246	SAMN25760475	Fibroblast b
Yorkshire	LW14	SRR18308430	SAMN25760488	Pig G
Yorkshire	LW15	SRR18148873	SAMN25760484	Pig d
Yorkshire	LW16	SRR18134991	SAMN25760485	Pig e
Yorkshire	LW17	SRR18158649	SAMN25760486	Pig f
Yorkshire	LW18	SRR18187844	SAMN25760487	Pig h
Yorkshire	LW19	SRR1581135	SAMN03031189	pig31(Yorkshire)
Bama	BM1	SRR7760083	SAMN09531794	Bama-mini pig
Bama	BM1	SRR7760084	SAMN09531794	Bama-mini pig
Bama	BM1	SRR7760085	SAMN09531794	Bama-mini pig
Bama	BM2	SRR18458625	SAMN26899991	Cas9-1-day0
Bama	BM4	SRR18458623	SAMN26899993	Cas9-2-day0
Bama	BM5	SRR18458622	SAMN26899994	Cas9-2-day14
Bama	BM6	SRR18458621	SAMN26899995	WT-1-day0
Bama	BM8	SRR18458619	SAMN26899997	WT-2-day0
Bama	BM9	SRR18458618	SAMN26899998	WT-2-day14
Bama	BM10	SRR949741	SAMN02298127	BGI_BMX_BMX0001
Bama	BM10	SRR949742	SAMN02298127	BGI_BMX_BMX0001
Bama	BM11	SRR949743	SAMN02298128	BGI_BMX_BMX0005
Bama	BM12	SRR17256720		BM44
Bama	BM13	SRR949745	SAMN02298129	BGI_BMX_BMX0012
Bama	BM14	SRR17256719	SAMN24148857	BM50
Bama	BM15	SRR949747	SAMN02298130	BGI_BMX_BMX0013
Bama	BM16	SRR28459301	SAMN40584264	BMA_WGS
Bama	BM17	SRR949749	SAMN02298131	BGI_BMX_BMX0014
Bama	BM18	SRR18458624	SAMN26899992	Cas9-1-day14
Bama	BM19	SRR949751	SAMN02298132	BGI_BMX_BMX0015
Bama	BM20	SRR18458620	SAMN26899996	WT-1-day14
Baoshan pig	BS1	SRR9616267	SAMN12173568	BS1
Baoshan pig	BS2	SRR9616268	SAMN12173569	BS2
Baoshan pig	BS3	SRR9616269	SAMN12173570	BS3
Dahuabai pig	DHB1	SRR10001243	SAMN12605104	DHB1
Dahuabai pig	DHB2	SRR10001244	SAMN12605105	DHB2
Dahuabai pig	DHB3	SRR10001242	SAMN12605106	DHB3
Daweizi	DWZ1	SRR13786966	SAMN22234323	Daweizi2
Daweizi	DWZ2	SRR13786965	SAMN22234324	Daweizi3
Daweizi	DWZ3	SRR13786964	SAMN22234325	Daweizi4
Debao pig	DB1	SRR10020137	SAMN12633855	DB1
Debao pig	DB2	SRR10020136	SAMN12633856	DB2
Debao pig	DB3	SRR10020135	SAMN12633857	DB3
Diannan Small Ear pig	DNXE1	SRR10053699	SAMN12669472	DNXE1
Diannan Small Ear pig	DNXE2	SRR10053698	SAMN12669473	DNXE2
Diannan Small Ear pig	DNXE3	SRR10053697	SAMN12669474	DNXE3
Diannan Small Ear pig	DNXE4	SRR13786989	SAMN22234301	Xiaoer1
Diannan Small Ear pig	DNXE5	SRR13786988	SAMN22234302	Xiaoer2
Diannan Small Ear pig	DNXE6	SRR13786987	SAMN22234303	Xiaoer3
Diannan Small Ear pig	DNXE7	SRR13786986	SAMN22234304	Xiaoer4
Diannan Small Ear pig	DNXE8	SRR13786985	SAMN22234305	Xiaoer5
Diannan Small Ear pig	DNXE9	SRR13786984	SAMN22234306	Xiaoer6
Diannan Small Ear pig	DNXE10	SRR13786944	SAMN22234307	Xiaoer7
Enshi black	ES1	SRR3212799	SAMN04538376	Enshi black pig LCP
Enshi black	ES2	SRR3212800	SAMN04538598	Enshi black pig YTL
Enshi black	ES3	SRR3212801	SAMN04538599	Enshi black pig ZBZ
Erhualian	EHL1	SRR7772156	SAMN09930385	Erhualian_1
Erhualian	EHL2	SRR7772155	SAMN09930386	Erhualian_2
Erhualian	EHL3	SRR7772153	SAMN09930388	Erhualian_4
Gansu Tibetan	GST1	SRR9599739	SAMN12122783	CB24-1
Gansu Tibetan	GST2	SRR9599724	SAMN12122784	CB24-2
Gansu Tibetan	GST3	SRR9599725	SAMN12122785	CB24-3
Gansu Tibetan	GST4	SRR9599726	SAMN12122786	CB24-4_1
Gansu Tibetan	GST5	SRR9599719	SAMN12122787	CB24-5
Gansu Tibetan	GST6	SRR9599720	SAMN12122788	CB24-6
Gansu Tibetan	GST7	SRR949711	SAMN02298113	BGI_GST_R02
Gansu Tibetan	GST7	SRR949712	SAMN02298113	BGI_GST_R02
Gansu Tibetan	GST8	SRR949713	SAMN02298114	BGI_GST_R05
Gansu Tibetan	GST8	SRR949714	SAMN02298114	BGI_GST_R05
Gansu Tibetan	GST9	SRR949707	SAMN02298111	BGI_GST_R06
Gansu Tibetan	GST9	SRR949708	SAMN02298111	BGI_GST_R06
Gansu Tibetan	GST10	SRR949709	SAMN02298112	BGI_GST_R11
Gansu Tibetan	GST10	SRR949710	SAMN02298112	BGI_GST_R11
Gaoligongshan pig	GLGS1	SRR10056648	SAMN12673066	GLGS1
Gaoligongshan pig	GLGS3	SRR10056646	SAMN12673068	GLGS3
Gaoligongshan pig	GLGS2	SRR10056647	SAMN12673067	GLGS2
Guangdong Small Ear pig	GDXE1	SRR10008501	SAMN12612871	GDXE2
Guangdong Small Ear pig	GDXE2	SRR17687114	SAMN25146067	HZ01
Guangdong Small Ear pig	GDXE3	SRR17687113	SAMN25146068	HZ02
Guanzhuang Spotted pig	GZH1	SRR9305757	SAMN12060773	GZH1
Guanzhuang Spotted pig	GZH2	SRR9305758	SAMN12060774	GZH2
Guanzhuang Spotted pig	GZH3	SRR9305759	SAMN12060775	GZH3
Guizhong Spotted pig	GZ1	SRR10027317	SAMN12627563	GZ1
Guizhong Spotted pig	GZ2	SRR10027316	SAMN12627564	GZ2
Guizhong Spotted pig	GZ3	SRR10027315	SAMN12627565	GZ3
Hainan pig	HN1	SRR10036538	SAMN12658500	TC1
Hainan pig	HN2	SRR10036537	SAMN12658501	TC2
Hainan pig	HN3	SRR10036536	SAMN12658502	TC3
Hetao	HT1	SRR949715	SAMN02298115	BGI_HTDE_HTDE12
Hetao	HT1	SRR949716	SAMN02298115	BGI_HTDE_HTDE12
Hetao	HT2	SRR949723	SAMN02298118	BGI_HTDE_HTDE201
Hetao	HT2	SRR949724	SAMN02298118	BGI_HTDE_HTDE201
Hetao	HT3	SRR949725	SAMN02298119	BGI_HTDE_HTDE314
Hetao	HT3	SRR949726	SAMN02298119	BGI_HTDE_HTDE314
Huai pig	H1	SRR9945440	SAMN12551610	H1
Huai pig	H2	SRR9945439	SAMN12551611	H2
Huai pig	H3	SRR9945441	SAMN12551612	H3
Jinhua	JH1	SRR3123375	SAMN04440480	Jinhua (Domestic pig)
Jinhua	JH1	SRR3123377	SAMN04440480	Jinhua (Domestic pig)
Jinhua	JH1	SRR3123381	SAMN04440480	Jinhua (Domestic pig)
Jinhua	JH1	SRR3123382	SAMN04440480	Jinhua (Domestic pig)
Jinhua	JH1	SRR3123387	SAMN04440480	Jinhua (Domestic pig)
Lantang	LT1	SRR17687112	SAMN25146069	LT01
Lantang	LT2	SRR17687111	SAMN25146070	LT02
Lantang	LT3	SRR9984201	SAMN12587330	LT3
Longlin pig	LL1	SRR10129695	SAMN12758319	LL1
Longlin pig	LL2	SRR10163467	SAMN12758320	LL2
Longlin pig	LL3	SRR10129694	SAMN12758321	LL3
Luchuan	LC1	SRR14901869	SAMN19842749	B3221
Luchuan	LC2	SRR14901866	SAMN19842751	B5042
Luchuan	LC3	SRR14901950	SAMN19842829	BBFC2017632_L1_H543
Meishan	MS1	SRR3123398	SAMN04440481	Meishan (Domestic pig)
Meishan	MS1	SRR3123401	SAMN04440481	Meishan (Domestic pig)
Meishan	MS1	SRR3123403	SAMN04440481	Meishan (Domestic pig)
Meishan	MS1	SRR3123405	SAMN04440481	Meishan (Domestic pig)
Meishan	MS2	SRR9651216	SAMN12229131	M199
Meishan	MS3	SRR11509529	SAMN14422843	MS300-2
Min	MZ1	SRR17687124	SAMN25146063	C01
Min	MZ2	SRR17687123	SAMN25146064	C02
Min	MZ3	SRR949737	SAMN02298125	BGI_MIN_MZhu3312
Min	MZ4	SRR3055876	SAMN04366604	min
Minbei Spotted pig	MBH1	SRR9897350	SAMN12478522	MBH1
Minbei Spotted pig	MBH2	SRR9897349	SAMN12478523	MBH2
Minbei Spotted pig	MBH3	SRR9897348	SAMN12478524	MBH3
Neijiang pig	NJ1	SRR20851315	SAMN29815608	I04228
Neijiang pig	NJ2	SRR20851314	SAMN29815609	I04233
Neijiang pig	NJ3	SRR20851316	SAMN29815607	I04250
Ningxiang	NX1	SRR13775064	SAMN18035060	NX pig
Ningxiang	NX2	SRR13786948	SAMN22234339	Ningxiang4
Ningxiang	NX3	SRR13786945	SAMN22234342	Ningxiang7
Putian pig	PT1	SRR9925357	SAMN12530714	PTH1
Putian pig	PT2	SRR9925358	SAMN12530715	PTH2
Putian pig	PT3	SRR9925356	SAMN12530716	PTH3
Qinshaohua	QSH1	SRR13786940	SAMN22234296	Qinshaohua3
Qinshaohua	QSH2	SRR13786993	SAMN22234297	Qinshaohua4
Qinshaohua	QSH3	SRR13786992	SAMN22234298	Qinshaohua5
Rongchang	RC1	SRR3123391	SAMN04440482	Rongchang (Domestic pig)
Rongchang	RC1	SRR3123392	SAMN04440482	Rongchang (Domestic pig)
Rongchang	RC1	SRR3123393	SAMN04440482	Rongchang (Domestic pig)
Rongchang	RC1	SRR3123394	SAMN04440482	Rongchang (Domestic pig)
Rongchang	RC2	SRR5083901	SAMN05162341	R933
Rongchang	RC3	SRR5084554	SAMN06115544	RC1214
Saba	SB1	SRR17687110	SAMN25146071	S01
Saba	SB2	SRR17687109	SAMN25146072	S02
Saba	SB3	SRR10095317	SAMN12723123	SB3
shaziling	SZL1	SRR13786957	SAMN22234331	Shaziling3
shaziling	SZL2	SRR13786956	SAMN22234332	Shaziling4
shaziling	SZL3	SRR13786953	SAMN22234335	Shaziling7
Sichuan Tibetan	SCT1	SRR9599721	SAMN12122789	CB23-1
Sichuan Tibetan	SCT2	SRR9599722	SAMN12122790	CB23-2
Sichuan Tibetan	SCT3	SRR9599715	SAMN12122791	CB23-3
Sichuan Tibetan	SCT4	SRR9599716	SAMN12122792	CB23-4
Sichuan Tibetan	SCT5	SRR9599743	SAMN12122793	CB23-5
Sichuan Tibetan	SCT6	SRR9599713	SAMN12122794	CB23-6
Sichuan Tibetan	SCT7	SRR949695	SAMN02298105	BGI_SCT_LTZ201
Sichuan Tibetan	SCT7	SRR949696	SAMN02298105	BGI_SCT_LTZ201
Sichuan Tibetan	SCT8	SRR949703	SAMN02298109	BGI_SCT_LTZ2011
Sichuan Tibetan	SCT8	SRR949704	SAMN02298109	BGI_SCT_LTZ2011
Sichuan Tibetan	SCT9	SRR949705	SAMN02298110	BGI_SCT_LTZ2016
Sichuan Tibetan	SCT9	SRR949706	SAMN02298110	BGI_SCT_LTZ2016
Sichuan Tibetan	SCT10	SRR949697	SAMN02298106	BGI_SCT_LTZ203
Sichuan Tibetan	SCT10	SRR949698	SAMN02298106	BGI_SCT_LTZ203
Sichuan Tibetan	SCT11	SRR949699	SAMN02298107	BGI_SCT_LTZ206
Sichuan Tibetan	SCT11	SRR949700	SAMN02298107	BGI_SCT_LTZ206
Sichuan Tibetan	SCT12	SRR949701	SAMN02298108	BGI_SCT_LTZ208
Sichuan Tibetan	SCT12	SRR949702	SAMN02298108	BGI_SCT_LTZ208
Tibetan Tibetan	TBT1	SRR652442	SAMN01894461	Tibetan pig-de novo
Tibetan Tibetan	TBT1	SRR652446	SAMN01894461	Tibetan pig-de novo
Tibetan Tibetan	TBT1	SRR652448	SAMN01894461	Tibetan pig-de novo
Tibetan Tibetan	TBT1	SRR652449	SAMN01894461	Tibetan pig-de novo
Tibetan Tibetan	TBT1	SRR652450	SAMN01894461	Tibetan pig-de novo
Tibetan Tibetan	TBT2	SRR9599747	SAMN12122795	CB21-1
Tibetan Tibetan	TBT3	SRR9599746	SAMN12122796	CB21-2
Tibetan Tibetan	TBT4	SRR9599740	SAMN12122797	CB21-3
Tibetan Tibetan	TBT5	SRR9599712	SAMN12122798	CB21-4
Tibetan Tibetan	TBT6	SRR9599764	SAMN12122799	CB21-5
Tibetan Tibetan	TBT7	SRR9599741	SAMN12122800	CB21-6
Tibetan Tibetan	TBT8	SRR9599717	SAMN12122801	CB22-1
Tibetan Tibetan	TBT9	SRR18572462	SAMN27122914	TP1
Tibetan Tibetan	TBT10	SRR18572461	SAMN27122915	TP2
Tibetan Tibetan	TBT11	SRR18572459	SAMN27122917	TP4
Tibetan Tibetan	TBT12	SRR949669	SAMN02298093	BGI_TT_B12
Tibetan Tibetan	TBT12	SRR949670	SAMN02298093	BGI_TT_B12
Tibetan Tibetan	TBT13	SRR949681	SAMN02298098	BGI_TT_B26
Tibetan Tibetan	TBT13	SRR949682	SAMN02298098	BGI_TT_B26
Tibetan Tibetan	TBT14	SRR949671	SAMN02298094	BGI_TT_B40
Tibetan Tibetan	TBT14	SRR949672	SAMN02298094	BGI_TT_B40
Tibetan Tibetan	TBT15	SRR949676	SAMN02298096	BGI_TT_MLZ14
Tibetan Tibetan	TBT15	SRR949677	SAMN02298096	BGI_TT_MLZ14
Tibetan Tibetan	TBT15	SRR949678	SAMN02298096	BGI_TT_MLZ14
Tibetan Tibetan	TBT16	SRR949679	SAMN02298097	BGI_TT_MLZ30
Tibetan Tibetan	TBT16	SRR949680	SAMN02298097	BGI_TT_MLZ30
Tibetan Tibetan	TBT17	SRR949673	SAMN02298095	BGI_TT_MLZ7
Tibetan Tibetan	TBT17	SRR949674	SAMN02298095	BGI_TT_MLZ7
Tibetan Tibetan	TBT17	SRR949675	SAMN02298095	BGI_TT_MLZ7
Tiegu	TG1	SRR13786975	SAMN22234315	Tiegu1
Tiegu	TG2	SRR13786969	SAMN22234320	Tiegu6
Tiegu	TG3	SRR13786968	SAMN22234321	Tiegu7
Tongcheng	TC1	SRR1216756	SAMN02646525	Tongcheng_pool
Tongcheng	TC1	SRR1216770	SAMN02646525	Tongcheng_pool
Tongcheng	TC2	SRR7782558	SAMN09951281	TC681
Tongcheng	TC3	SRR7782554	SAMN09951283	TC685
Wannan Black pig	WNH1	SRR8631974	SAMN11019712	WHJ11_HNHHLCCXX_L3
Wannan Black pig	WNH2	SRR8631979	SAMN11019717	WHJ16_HNHHLCCXX_L5
Wannan Black pig	WNH3	SRR8631977	SAMN11019715	WHJ8_HNHHLCCXX_L4
Wuzhishan	WZS1	SRR6832872	SAMN08689107	Wuzhishan minipig 452
Wuzhishan	WZS2	SRR17687122	SAMN25146073	WZ01
Wuzhishan	WZS3	SRR17687121	SAMN25146074	WZ02
Wuzhishan	WZS4	SRR949625	SAMN02298073	BGI_WZS_WZS149
Wuzhishan	WZS4	SRR949626	SAMN02298073	BGI_WZS_WZS149
Wuzhishan	WZS5	SRR949627	SAMN02298074	BGI_WZS_WZS809
Wuzhishan	WZS5	SRR949628	SAMN02298074	BGI_WZS_WZS809
Wuzhishan	WZS6	SRR949629	SAMN02298075	BGI_WZS_WZS889
Wuzhishan	WZS6	SRR949630	SAMN02298075	BGI_WZS_WZS889
Wuzhishan	WZS7	SRR949631	SAMN02298076	BGI_WZS_WZS947
Wuzhishan	WZS7	SRR949632	SAMN02298076	BGI_WZS_WZS947
Wuzhishan	WZS8	SRR949633	SAMN02298077	BGI_WZS_WZS955
Wuzhishan	WZS8	SRR949634	SAMN02298077	BGI_WZS_WZS955
Wuzhishan	WZS9	SRR949635	SAMN02298078	BGI_WZS_WZS973
Wuzhishan	WZS9	SRR949636	SAMN02298078	BGI_WZS_WZS973
Yuedong Black pig	YDH1	SRR9963835	SAMN12568963	YDH1
Yuedong Black pig	YDH2	SRR9963834	SAMN12568964	YDH2
Yuedong Black pig	YDH3	SRR9963836	SAMN12568965	YDH3
Yunnan Tibetan	YNT1	SRR9599714	SAMN12122802	CB22-2
Yunnan Tibetan	YNT2	SRR9599735	SAMN12122803	CB22-3
Yunnan Tibetan	YNT3	SRR9599738	SAMN12122804	CB22-4
Yunnan Tibetan	YNT4	SRR9599718	SAMN12122805	CB22-5
Yunnan Tibetan	YNT5	SRR9599736	SAMN12122806	CB22-6
Yunnan Tibetan	YNT6	SRR949683	SAMN02298099	BGI_YNT_DQZ12
Yunnan Tibetan	YNT6	SRR949684	SAMN02298099	BGI_YNT_DQZ12
Yunnan Tibetan	YNT7	SRR949689	SAMN02298102	BGI_YNT_DQZ19
Yunnan Tibetan	YNT7	SRR949690	SAMN02298102	BGI_YNT_DQZ19
Yunnan Tibetan	YNT8	SRR949691	SAMN02298103	BGI_YNT_DQZ24
Yunnan Tibetan	YNT8	SRR949692	SAMN02298103	BGI_YNT_DQZ24
Yunnan Tibetan	YNT9	SRR949693	SAMN02298104	BGI_YNT_DQZ25
Yunnan Tibetan	YNT9	SRR949694	SAMN02298104	BGI_YNT_DQZ25
Yunnan Tibetan	YNT10	SRR949685	SAMN02298100	BGI_YNT_DQZ26
Yunnan Tibetan	YNT10	SRR949686	SAMN02298100	BGI_YNT_DQZ26
Yunnan Tibetan	YNT11	SRR949687	SAMN02298101	BGI_YNT_DQZ4
Yunnan Tibetan	YNT11	SRR949688	SAMN02298101	BGI_YNT_DQZ4
Angler_Sattleschwein	AS1	ERR977189	SAMEA3497824	Angler_Sattleschwein
Angler_Sattleschwein	AS1	ERR977190	SAMEA3497824	Angler_Sattleschwein
Angler_Sattleschwein	AS2	ERR977191	SAMEA3497825	Angler_Sattleschwein
Angler_Sattleschwein	AS2	ERR977192	SAMEA3497825	Angler_Sattleschwein
Angler_Sattleschwein	AS2	ERR977193	SAMEA3497825	Angler_Sattleschwein
Angler_Sattleschwein	AS2	ERR977194	SAMEA3497825	Angler_Sattleschwein
Angola	AGL1	ERR8316580	SAMEA12075520	Angola
Angola	AGL2	ERR8316584	SAMEA12075521	Angola
Angola	AGL3	ERR8316586	SAMEA12075522	Angola
Angola	AGL4	ERR8316588	SAMEA12075523	Angola
British_Saddleback	BRS1	ERR977204	SAMEA3497830	British_Saddleback
British_Saddleback	BRS1	ERR977205	SAMEA3497830	British_Saddleback
Bunte_Bentheimer	BB1	ERR977195	SAMEA3497826	Bunte_Bentheimer
Calabrese	CALB2	ERR977206	SAMEA3497831	Calabrese
Calabrese	CALB2	ERR977207	SAMEA3497831	Calabrese
Calabrese	CALB2	ERR977208	SAMEA3497831	Calabrese
Calabrese	CALB2	ERR977209	SAMEA3497831	Calabrese
Casertana	CST1	ERR977218	SAMEA3497835	Casertana
Casertana	CST1	ERR977219	SAMEA3497835	Casertana
Casertana	CST1	ERR977220	SAMEA3497835	Casertana
Casertana	CST2	ERR977221	SAMEA3497836	Casertana
Casertana	CST2	ERR977222	SAMEA3497836	Casertana
Casertana	CST2	ERR977223	SAMEA3497836	Casertana
Chato_Murciano	CM1	ERR977210	SAMEA3497832	Chato_Murciano
Chato_Murciano	CM1	ERR977211	SAMEA3497832	Chato_Murciano
Chato_Murciano	CM2	ERR977212	SAMEA3497833	Chato_Murciano
Chato_Murciano	CM2	ERR977213	SAMEA3497833	Chato_Murciano
Chato_Murciano	CM2	ERR977214	SAMEA3497833	Chato_Murciano
Cinta_Senese	CS1	ERR977215	SAMEA3497834	Cinta_Senese
Cinta_Senese	CS1	ERR977216	SAMEA3497834	Cinta_Senese
Cinta_Senese	CS1	ERR977217	SAMEA3497834	Cinta_Senese
creole	CRL1	SRR1513309	SAMN02904856	Village (Creole) pig from Guatemala
Gloucester_Old_Spot	GOS1	ERR977244	SAMEA3497841	Gloucester_Old_Spot
Gloucester_Old_Spot	GOS2	ERR977246	SAMEA3497842	Gloucester_Old_Spot
iberian	IB1	SRR1917381	SAMN03421607	Iberian Guadyerbas
iberian	IB2	SRR1513307	SAMN02904857	Iberian pig from Spain
iberian	IB3	SRR5515065	SAMN06895012	Iberian pig
Leicoma	LCM1	ERR977254	SAMEA3497846	Leicoma
Leicoma	LCM1	ERR977255	SAMEA3497846	Leicoma
Linderodsvin	LDD1	ERR977278	SAMEA3497852	Linderodsvin
Linderodsvin	LDD1	ERR977279	SAMEA3497852	Linderodsvin
Mangalica	MALC1	SRR1178923	SAMN02665304	Blond mangalica genome sequencing
Mangalica	MALC1	SRR1178924	SAMN02665304	Blond mangalica genome sequencing
Mangalica	MALC2	SRR1177806	SAMN02665307	Mangalica genome sequencing
Mangalica	MALC3	SRR1178925	SAMN02665305	Red mangalica genome sequencing
Mangalica	MALC4	SRR1178916	SAMN02665306	Swallow-belly mangalica breed genome sequence
Mangalica	MALC5	ERR977288	SAMEA3497854	Mangalica
Mangalica	MALC5	ERR977289	SAMEA3497854	Mangalica
Mangalica	MALC5	ERR977290	SAMEA3497854	Mangalica
Mangalica	MALC6	ERR977292	SAMEA3497855	Mangalica
Mangalica	MALC6	ERR977293	SAMEA3497855	Mangalica
Middle_White	MW1	ERR977294	SAMEA3497856	Middle_White
Middle_White	MW1	ERR977295	SAMEA3497856	Middle_White
Middle_White	MW2	ERR977296	SAMEA3497857	Middle_White
Middle_White	MW2	ERR977297	SAMEA3497857	Middle_White
Nanchukmacdon	NK1	SRR24424877	SAMN34578002	Nanchukmacdon
Negro_Iberico	IB4	ERR977298	SAMEA3497858	Negro_Iberico
Negro_Iberico	IB4	ERR977299	SAMEA3497858	Negro_Iberico
Negro_Iberico	IB4	ERR977300	SAMEA3497858	Negro_Iberico
Nera_Siciliana	SSL1	ERR977301	SAMEA3497859	Nera_Siciliana
Nera_Siciliana	SSL1	ERR977302	SAMEA3497859	Nera_Siciliana
Nera_Siciliana	SSL1	ERR977303	SAMEA3497859	Nera_Siciliana
Nera_Siciliana	SSL1	ERR977304	SAMEA3497859	Nera_Siciliana
outgroup	JW1	ERR977065	SAMEA3497792	Java warty pig
outgroup	JW1	ERR977066	SAMEA3497792	Java warty pig
outgroup	JW1	ERR977067	SAMEA3497792	Java warty pig
outgroup	JW1	ERR977068	SAMEA3497792	Java warty pig
outgroup	JW1	ERR977069	SAMEA3497792	Java warty pig
outgroup	JW1	ERR977070	SAMEA3497792	Java warty pig
outgroup	JW1	ERR977071	SAMEA3497792	Java warty pig
outgroup	JW1	ERR977072	SAMEA3497792	Java warty pig
outgroup	JW1	ERR977073	SAMEA3497792	Java warty pig
outgroup	JW1	ERR977074	SAMEA3497792	Java warty pig
outgroup	JW1	ERR977075	SAMEA3497792	Java warty pig
outgroup	JW1	ERR977076	SAMEA3497792	Java warty pig
outgroup	JW1	ERR977077	SAMEA3497792	Java warty pig
outgroup	JW1	ERR977078	SAMEA3497792	Java warty pig
outgroup	JW1	ERR977079	SAMEA3497792	Java warty pig
outgroup	JW1	ERR977080	SAMEA3497792	Java warty pig
outgroup	JW1	ERR977081	SAMEA3497792	Java warty pig
outgroup	JW1	ERR977082	SAMEA3497792	Java warty pig
outgroup	JW1	ERR977083	SAMEA3497792	Java warty pig
outgroup	JW1	ERR977084	SAMEA3497792	Java warty pig
Retinto	RT1	ERR977306	SAMEA3497861	Retinto
Retinto	RT1	ERR977307	SAMEA3497861	Retinto
Retinto	RT1	ERR977308	SAMEA3497861	Retinto
Retinto	RT1	ERR977309	SAMEA3497861	Retinto
Tamworth	TW1	ERR977313	SAMEA3497863	Tamworth
Tamworth	TW1	ERR977314	SAMEA3497863	Tamworth
Tamworth	TW1	ERR977315	SAMEA3497863	Tamworth
Vietnamese native pig	VT1	DRR332221	SAMD00428470	Vietnamese native pig
wild	WJ1	ERR173212	SAMEA1557411	Japan
wild	WCS1	ERR977152	SAMEA3497816	SChina
wild	WCS1	ERR977153	SAMEA3497816	SChina
wild	WCS1	ERR977154	SAMEA3497816	SChina
wild	WCS1	ERR977155	SAMEA3497816	SChina
wild	WCS1	ERR977156	SAMEA3497816	SChina
wild	WCS1	ERR977157	SAMEA3497816	SChina
wild	WCS1	ERR977158	SAMEA3497816	SChina
wild	WCS1	ERR977159	SAMEA3497816	SChina
wild	WCS2	ERR977161	SAMEA3497818	SChina
wild	WCS2	ERR977162	SAMEA3497818	SChina
wild	WCS2	ERR977163	SAMEA3497818	SChina
wild	WCS2	ERR977164	SAMEA3497818	SChina
wild	WCS2	ERR977165	SAMEA3497818	SChina
wild	WCS2	ERR977166	SAMEA3497818	SChina
wild	WCS3	ERR977167	SAMEA3497819	SChina
wild	WCS3	ERR977168	SAMEA3497819	SChina
wild	WCS3	ERR977169	SAMEA3497819	SChina
wild	WCN1	ERR977171	SAMEA3497821	NChina
wild	WCN1	ERR977172	SAMEA3497821	NChina
wild	WCN1	ERR977173	SAMEA3497821	NChina
wild	WCN1	ERR977174	SAMEA3497821	NChina
wild	WCN1	ERR977175	SAMEA3497821	NChina
wild	WCN1	ERR977176	SAMEA3497821	NChina
wild	WCN1	ERR977177	SAMEA3497821	NChina
wild	WCN1	ERR977178	SAMEA3497821	NChina
wild	WCN2	ERR977179	SAMEA3497822	NChina
wild	WCN2	ERR977180	SAMEA3497822	NChina
wild	WJ2	ERR977181	SAMEA3497823	Japan
wild	WJ2	ERR977182	SAMEA3497823	Japan
wild	WJ2	ERR977183	SAMEA3497823	Japan
wild	WJ2	ERR977184	SAMEA3497823	Japan
wild	WJ2	ERR977185	SAMEA3497823	Japan
wild	WJ2	ERR977186	SAMEA3497823	Japan
wild	WJ2	ERR977187	SAMEA3497823	Japan
wild	WJ2	ERR977188	SAMEA3497823	Japan
wild	WN1	ERR977316	SAMEA3497864	Netherlands
wild	WN2	ERR977318	SAMEA3497866	Netherlands
wild	WN2	ERR977319	SAMEA3497866	Netherlands
wild	WN2	ERR977320	SAMEA3497866	Netherlands
wild	WN2	ERR977321	SAMEA3497866	Netherlands
wild	WN2	ERR977322	SAMEA3497866	Netherlands
wild	WN2	ERR977323	SAMEA3497866	Netherlands
wild	WN2	ERR977324	SAMEA3497866	Netherlands
wild	WN2	ERR977325	SAMEA3497866	Netherlands
wild	WN3	ERR977326	SAMEA3497867	Netherlands
wild	WN3	ERR977327	SAMEA3497867	Netherlands
wild	WN4	ERR977328	SAMEA3497868	Netherlands
wild	WN4	ERR977329	SAMEA3497868	Netherlands
wild	WN5	ERR977330	SAMEA3497869	Netherlands
wild	WN6	ERR977332	SAMEA3497871	Netherlands
wild	WN6	ERR977333	SAMEA3497871	Netherlands
wild	WN6	ERR977334	SAMEA3497871	Netherlands
wild	WN6	ERR977335	SAMEA3497871	Netherlands
wild	WN6	ERR977336	SAMEA3497871	Netherlands
wild	WN6	ERR977337	SAMEA3497871	Netherlands
wild	WN6	ERR977338	SAMEA3497871	Netherlands
wild	WN6	ERR977339	SAMEA3497871	Netherlands
wild	WN7	ERR977340	SAMEA3497872	Netherlands
wild	WN8	ERR977341	SAMEA3497873	Netherlands
wild	WN9	ERR977342	SAMEA3497874	Netherlands
wild	WN10	ERR977343	SAMEA3497875	Netherlands
wild	WF1	ERR977344	SAMEA3497876	France
wild	WF1	ERR977345	SAMEA3497876	France
wild	WF1	ERR977346	SAMEA3497876	France
wild	WF1	ERR977347	SAMEA3497876	France
wild	WF1	ERR977348	SAMEA3497876	France
wild	WF1	ERR977349	SAMEA3497876	France
wild	WF1	ERR977350	SAMEA3497876	France
wild	WF1	ERR977351	SAMEA3497876	France
wild	WSZ1	ERR977352	SAMEA3497877	Switzerland1
wild	WSZ1	ERR977353	SAMEA3497877	Switzerland1
wild	WI1	ERR977354	SAMEA3497878	Italy1
wild	WI1	ERR977355	SAMEA3497878	Italy1
wild	WI2	ERR977356	SAMEA3497879	Italy1
wild	WI2	ERR977357	SAMEA3497879	Italy1
wild	WG1	ERR977358	SAMEA3497880	Greece1
wild	WG1	ERR977359	SAMEA3497880	Greece1
wild	WG1	ERR977360	SAMEA3497880	Greece1
wild	WG2	ERR977361	SAMEA3497881	Greece1
wild	WG2	ERR977362	SAMEA3497881	Greece1
wild	WG3	ERR977363	SAMEA3497882	Greece2
wild	WG3	ERR977364	SAMEA3497882	Greece2
wild	WG3	ERR977365	SAMEA3497882	Greece2
wild	WG4	ERR977366	SAMEA3497883	Greece2
wild	WG4	ERR977367	SAMEA3497883	Greece2
wild	WG4	ERR977368	SAMEA3497883	Greece2
wild	WG4	ERR977369	SAMEA3497883	Greece2
wild	WNE1	ERR977370	SAMEA3497884	Near_East
wild	WNE1	ERR977371	SAMEA3497884	Near_East
wild	WNE1	ERR977372	SAMEA3497884	Near_East
wild	WNE2	ERR977373	SAMEA3497885	Near_East
wild	WNE2	ERR977374	SAMEA3497885	Near_East
wild	WNE2	ERR977375	SAMEA3497885	Near_East
wild	WI3	ERR977376	SAMEA3497886	Italy2
wild	WI3	ERR977377	SAMEA3497886	Italy2
wild	WI3	ERR977378	SAMEA3497886	Italy2
wild	WI4	ERR977379	SAMEA3497887	Italy2
wild	WI4	ERR977380	SAMEA3497887	Italy2
wild	WI4	ERR977381	SAMEA3497887	Italy2
wild	WI5	ERR977382	SAMEA3497888	Italy2
wild	WI5	ERR977383	SAMEA3497888	Italy2
wild	WU1	ERR977385	SAMEA3497890	Ukraine
wild	WU1	ERR977386	SAMEA3497890	Ukraine
wild	WC1	SRR949641	SAMN02298081	BGI_CWB_NCYZ0010
wild	WC1	SRR949642	SAMN02298081	BGI_CWB_NCYZ0010
wild	WC2	SRR949643	SAMN02298082	BGI_CWB_NCYZ0013
wild	WC2	SRR949644	SAMN02298082	BGI_CWB_NCYZ0013
wild	WC3	SRR949645	SAMN02298083	BGI_CWB_SYWB103
wild	WC3	SRR949646	SAMN02298083	BGI_CWB_SYWB103
wild	WC3	SRR949647	SAMN02298083	BGI_CWB_SYWB103
wild	WC4	SRR949648	SAMN02298084	BGI_CWB_SYWB205
wild	WC4	SRR949649	SAMN02298084	BGI_CWB_SYWB205
wild	WC4	SRR949650	SAMN02298084	BGI_CWB_SYWB205
wild	WC5	SRR949651	SAMN02298085	BGI_CWB_ZJWB01
wild	WC5	SRR949652	SAMN02298085	BGI_CWB_ZJWB01
wild	WC5	SRR949653	SAMN02298085	BGI_CWB_ZJWB01
wild	WC6	SRR949654	SAMN02298086	BGI_CWB_ZJWB02
wild	WC6	SRR949655	SAMN02298086	BGI_CWB_ZJWB02
wild	WC6	SRR949656	SAMN02298086	BGI_CWB_ZJWB02
wild	WK1	SRR1581057	SAMN03031171	W1(Korean wild boar)
wild	WK1	SRR1581058	SAMN03031171	W1(Korean wild boar)
wild	WK1	SRR1581059	SAMN03031171	W1(Korean wild boar)
wild	WK2	SRR1581060	SAMN03031172	W10(Korean wild boar)
wild	WK2	SRR1581061	SAMN03031172	W10(Korean wild boar)
wild	WK2	SRR1581062	SAMN03031172	W10(Korean wild boar)
wild	WK3	SRR1581063	SAMN03031173	W2(Korean wild boar)
wild	WK3	SRR1581064	SAMN03031173	W2(Korean wild boar)
wild	WK3	SRR1581065	SAMN03031173	W2(Korean wild boar)
wild	WK4	SRR1581066	SAMN03031174	W3(Korean wild boar)
wild	WK4	SRR1581067	SAMN03031174	W3(Korean wild boar)
wild	WK4	SRR1581068	SAMN03031174	W3(Korean wild boar)
wild	WK5	SRR1581069	SAMN03031175	W4(Korean wild boar)
wild	WK5	SRR1581070	SAMN03031175	W4(Korean wild boar)
wild	WK5	SRR1581071	SAMN03031175	W4(Korean wild boar)
wild	WK6	SRR1581072	SAMN03031176	W5(Korean wild boar)
wild	WK6	SRR1581073	SAMN03031176	W5(Korean wild boar)
wild	WK7	SRR1581074	SAMN03031177	W6(Korean wild boar)
wild	WK7	SRR1581075	SAMN03031177	W6(Korean wild boar)
wild	WK7	SRR1581076	SAMN03031177	W6(Korean wild boar)
wild	WK8	SRR1581077	SAMN03031178	W7(Korean wild boar)
wild	WK8	SRR1581078	SAMN03031178	W7(Korean wild boar)
wild	WK8	SRR1581079	SAMN03031178	W7(Korean wild boar)
wild	WK9	SRR1581080	SAMN03031179	W8(Korean wild boar)
wild	WK9	SRR1581081	SAMN03031179	W8(Korean wild boar)
wild	WK9	SRR1581082	SAMN03031179	W8(Korean wild boar)
wild	WK10	SRR1581083	SAMN03031180	W9(Korean wild boar)
wild	WK10	SRR1581084	SAMN03031180	W9(Korean wild boar)
wild	WK10	SRR1581085	SAMN03031180	W9(Korean wild boar)
wild	WSP1	SRR1513306	SAMN02904855	Wild boar from North East Spain
Göttingen minipig	GO1	SRR578029	SAMN01731602	Minipig Reads
Göttingen minipig	GO1	SRR578191	SAMN01731602	Minipig Reads
Göttingen minipig	GO1	SRR578192	SAMN01731602	Minipig Reads
Göttingen minipig	GO1	SRR619817	SAMN01731602	Minipig Reads
Yucatan miniature pig	YUM1	SRR1581045	SAMN03031159	9268(Yucatan miniature pig)
Yucatan miniature pig	YUM2	SRR1581046	SAMN03031160	9273(Yucatan miniature pig)
Yucatan miniature pig	YUM3	SRR1581047	SAMN03031161	9274(Yucatan miniature pig)
Yucatan miniature pig	YUM4	SRR1581048	SAMN03031162	9281(Yucatan miniature pig)
Yucatan miniature pig	YUM5	SRR1581049	SAMN03031163	9293(Yucatan miniature pig)
Yucatan miniature pig	YUM6	SRR1581050	SAMN03031164	w09-085(Yucatan miniature pig)
Yucatan miniature pig	YUM7	SRR1581051	SAMN03031165	w10-001(Yucatan miniature pig)
Yucatan miniature pig	YUM8	SRR1581052	SAMN03031166	w10-075(Yucatan miniature pig)
Yucatan miniature pig	YUM9	SRR1581053	SAMN03031167	w10-082(Yucatan miniature pig)
Yucatan miniature pig	YUM10	SRR1581054	SAMN03031168	w10-088(Yucatan miniature pig)
Yucatan miniature pig	YUM11	SRR1581055	SAMN03031169	w11-012(Yucatan miniature pig)
Yucatan miniature pig	YUM12	SRR1581056	SAMN03031170	w11-059(Yucatan miniature pig)
Vietnamese native pig	VT2	DRR332219	SAMD00428468	Vietnamese native pig
Vietnamese native pig	VT3	DRR332220	SAMD00428469	Vietnamese native pig
outgroup	BAB1	ERR2984475	SAMEA5150766	Babyrousa babyrussa
outgroup	PS1	ERR2984767	SAMEA5151077	Porcula salvania
outgroup	PS2	ERR2984768	SAMEA5151078	Porcula salvania
outgroup	PS3	ERR2984769	SAMEA5151079	Porcula salvania
outgroup	PS5	ERR2984772	SAMEA5151081	Porcula salvania
outgroup	VW1	ERR5659876	SAMEA8234771	Visayan Warty Pig
