## Supplemental Data 8 for "TypeSINE: Genome-Wide Detection of SINE Retrotransposon Polymorphisms Reveals Functional Variants Linked to Body Size Variation in Pigs"

### Sheet: Sheet1
#The information of the 50 individual samples
SRA_run	BIOSAMPLE	Breeds	Sequencing depth	Total sequencing depth of sample
ERR977197	SAMEA3497827	Berkshire	12.3466	14.6088
ERR977198		Berkshire	2.26221
ERR977199	SAMEA3497828	Berkshire	10.4456	12.3126
ERR977200		Berkshire	1.86698
SRR5131497	SAMN06115550	Duroc	25.1929	25.1929
SRR4341277	SAMN05791667	Duroc	26.8476	49.9399
SRR6263260	SAMN05791666	Duroc	20.637	44.3409
SRR17687116	SAMN25146065	Duroc	48.3654	48.3654
SRR17687115	SAMN25146066	Duroc	48.7558	48.7558
SRR13920551	SAMN18236810	Duroc	52.8634	52.8634
SRR13920546	SAMN18236814	Duroc	46.6303	46.6303
SRR13920543	SAMN18236817	Duroc	47.6056	47.6056
SRR18187912	SAMN25760471	Duroc	50.7134	50.7134
SRR18216578	SAMN25760473	Duroc	45.1957	45.1957
SRR18319550	SAMN25760474	Duroc	47.9346	47.9346
SRR18706637	SAMN25760470	Duroc	45.9197	45.9197
SRR18216579	SAMN25760479	Duroc	50.7947	50.7947
SRR18216581	SAMN25760481	Duroc	50.9298	50.9298
SRR18216580	SAMN25760482	Duroc	49.4172	49.4172
SRR18308432	SAMN25760483	Duroc	50.3067	50.3067
SRR18117968	SAMN25760478	Duroc	46.1812	46.1812
SRR1577872	SAMN03031138	Duroc	18.0182	18.0182
SRR3118615	SAMN04440474	Hampshire	18.5602	85.7753
SRR3123253		Hampshire	21.1199
SRR3123254		Hampshire	18.8171
SRR3123260		Hampshire	16.8567
SRR3123270		Hampshire	10.4214
ERR977248	SAMEA3497843	Hampshire	7.04904	14.5406
ERR977249		Hampshire	7.49159
ERR977250	SAMEA3497844	Hampshire	7.2092	13.4104
ERR977251		Hampshire	6.20117
SRR4341267	SAMN05791648	Landrace	14.6296	36.2921
SRR4341301		Landrace	15.1805
SRR4341334	SAMN05791656	Landrace	11.3069	28.6546
SRR6252605	SAMN05791657	Landrace	21.1563	45.1587
SRR6261378	SAMN05791662	Landrace	18.3822	41.2021
SRR17687118	SAMN25146077	Landrace	49.361	49.361
SRR17687117	SAMN25146078	Landrace	48.6907	48.6907
SRR11475294	SAMN14532790	Landrace	15.3556	15.3556
SRR11475259	SAMN14532478	Landrace	14.9078	14.9078
ERR977264	SAMEA3497848	Landrace	6.70651	13.1301
ERR977265		Landrace	6.42359
SRR1581024	SAMN03031146	Landrace	14.0609	14.0609
SRR1581025	SAMN03031147	Landrace	14.4603	14.4603
SRR9651209	SAMN12229115	Pietrain	26.0828	26.0828
SRR9651202	SAMN12229114	Pietrain	26.1067	26.1067
SRR9651208	SAMN12229116	Pietrain	25.6284	25.6284
SRR9651206	SAMN12229118	Pietrain	26.7062	26.7062
SRR9651204	SAMN12229112	Pietrain	22.9319	22.9319
SRR9651205	SAMN12229111	Pietrain	26.5329	26.5329
SRR9651228	SAMN12229128	Pietrain	26.5179	26.5179
SRR9651217	SAMN12229132	Pietrain	23.3402	23.3402
SRR9651203	SAMN12229113	Pietrain	22.4158	22.4158
SRR9651219	SAMN12229134	Pietrain	23.8241	23.8241
SRR9651218	SAMN12229133	Pietrain	23.5148	23.5148
SRR9651231	SAMN12229129	Pietrain	22.814	22.814
SRR9651222	SAMN12229122	Pietrain	25.6728	25.6728
SRR9651207	SAMN12229117	Pietrain	25.9139	25.9139
SRR10441783	SAMN11405539	Pietrain	60.3899	112.149
SRR10441780		Pietrain	51.7595
SRR10441779	SAMN11405540	Pietrain	53.0777	113.627
SRR10441782		Pietrain	60.5497
