## Supplemental Data 9 for "TypeSINE: Genome-Wide Detection of SINE Retrotransposon Polymorphisms Reveals Functional Variants Linked to Body Size Variation in Pigs"

### Sheet: Sheet1
code	Breed name	Number of biosamples	Number of SRAs	body weight(male/female,kg)	body length(male/female,cm)	body height(male/female,cm)	body circumference(male/female,cm)	reference/link	reference/link	reference/link
BM	Bama	18	21	41	82	43	82	Animal Genetic Resources in China (Pigs)
BS	Baoshan pig	3	3	134/126	128/128	72/70	117/113	Animal Genetic Resources in China (Pigs)
DHB	Dahuabai pig	3	3	109/112	123/126	70/65	108/114	Animal Genetic Resources in China (Pigs)
DWZ	Daweizi	3	3	107/108	118/118	59	117	Animal Genetic Resources in China (Pigs)
DB	Debao pig	3	3	80	90	58	114	Animal Genetic Resources in China (Pigs)
DNXE	Diannan Small Ear pig	10	10	48/49	91/90	51	84	Animal Genetic Resources in China (Pigs)
ES	Enshi black	3	3	128/94	136/124	70/62	119/107	Animal Genetic Resources in China (Pigs)
EHL	Erhualian	3	3	145	138/119	75	129	Animal Genetic Resources in China (Pigs)
GST	Gansu Tibetan	10	14	32/34	76/73	44	75	Animal Genetic Resources in China (Pigs)
GLGS	Gaoligongshan pig	3	3	59	104	59	91	Animal Genetic Resources in China (Pigs)
GDXE	Guangdong Small Ear pig	3	3	130/112	124/123	54	107	Animal Genetic Resources in China (Pigs)	https://www.pwsannong.com/c/2016-04-13/563639.shtml
GZH	Guanzhuang Spotted pig	3	3	85/98	105/115	51/57	95/114	Animal Genetic Resources in China (Pigs)
GZ	Guizhong Spotted pig	3	3	74/81	92/112	49/57	85/102	Animal Genetic Resources in China (Pigs)
HN	Hainan pig	3	3	77/121	113/124	58	112	Animal Genetic Resources in China (Pigs)
HT	Hetao	3	6	147/138	143/133	91/90	120/118	Animal Genetic Resources in China (Pigs)
H	Huai pig	3	3	86	110	57	104	Animal Genetic Resources in China (Pigs)
JH	Jinhua	1	5	149/127	130/130	70	121	Animal Genetic Resources in China (Pigs)
LT	Lantang	3	3	125	116	61	107	Animal Genetic Resources in China (Pigs)
LL	Longlin pig	3	3	43/68	96/112	53/60	97/112	Animal Genetic Resources in China (Pigs)	Study on the germplasm characteristics and protection and utilization of Guangxi Longlin pig
LC	Luchuan	3	3	79/78	110/111	55/54	107	Animal Genetic Resources in China (Pigs)
MS	Meishan	3	6	126/122	129/123	68	115	Animal Genetic Resources in China (Pigs)
MZ	Min	4	4	101	112	82	133	Animal Genetic Resources in China (Pigs)	https://baike.baidu.com/item/%E4%B8%9C%E5%8C%97%E6%B0%91%E7%8C%AA/4445163
MBH	Minbei Spotted pig	3	3	78/83	112/118	64/61	98/110	Animal Genetic Resources in China (Pigs)
NJ	Neijiang pig	3	3	181/164	156/150	76	128	Animal Genetic Resources in China (Pigs)	https://zh.wikipedia.org/wiki/%E9%97%BD%E5%8C%97%E8%8A%B1%E7%8C%AA
NX	Ningxiang	3	3	121/116	128/131	81	147	Animal Genetic Resources in China (Pigs)
PT	Putian pig	3	3	105/100	67/64	65	114	Animal Genetic Resources in China (Pigs)
QSH	Qinshaohua	3	3	96/105	114/122	64/63	101/111	Animal Genetic Resources in China (Pigs)	Investigation and study on the characteristics of germplasm resources of Hunan local pig-Qian Shao Hua pig
RC	Rongchang	3	6	170/160	148/148	68	119	Animal Genetic Resources in China (Pigs)
SB	Saba	3	3	120/128	134/141	69	119	Animal Genetic Resources in China (Pigs)
SZL	shaziling	3	3	109/124	129/134	69	117	Animal Genetic Resources in China (Pigs)
SCT	Sichuan Tibetan	12	18	69/88	106/113	55	112	Animal Genetic Resources in China (Pigs)
TBT	Tibetan Tibetan	17	29	49/41	89/86	50	79	Animal Genetic Resources in China (Pigs)
TG	Tiegu	3	3	121/129	127/140	70	119/123	Animal Genetic Resources in China (Pigs)
TC	Tongcheng	3	4	144/147	145/134	70	123	Animal Genetic Resources in China (Pigs)
WNH	Wannan Black pig	3	3	143/132	145/133	68	124	Animal Genetic Resources in China (Pigs)
WZS	Wuzhishan	9	15	28/25	69/67	47	69	Animal Genetic Resources in China (Pigs)
YDH	Yuedong Black pig	3	3	129/156	115/134	68	125	Animal Genetic Resources in China (Pigs)
YNT	Yunnan Tibetan	11	17	18/49	66/96	55	79	Animal Genetic Resources in China (Pigs)
AS	Angler_Sattleschwein	2	6	350/300	95/85	92		Angler Sattelschwein | PROVIEH	https://www.livestockoftheworld.com/pigs/Breeds.asp?BreedLookupID=1774&SpeciesID=12
AGL	Angola	4	4
BRS	British_Saddleback	1	2	320/270				https://web.archive.org/web/20161109221152/http://www.rbst.org.uk/Rare-and-Native-Breeds/Pigs/British-Saddleback
BB	Bunte_Bentheimer	1	1	250/180		75		Buntes Bentheimer Schwein | Alle Infos im Rasseporträt (herz-fuer-tiere.de)
CALB	Calabrese	1	4	150/130	145/142	82/79	134/133	https://www.pig333.com/articles/breed-cards-apulo-calabrese-pig_15151/
CST	Casertana	2	6	170/140	116/112			https://www.fao.org/dad-is/browse-by-country-and-species/zh/	https://www.fondazioneslowfood.com/en/ark-of-taste-slow-food/black-casertano-pig/
CM	Chato_Murciano	2	5	180		82.5	94/88	Chato Murciano - Wikipedia	Chato Murciano Pig Breed Info, Meat/Pork Production, Farming, Pictures
CS	Cinta_Senese	1	3	200/180	107/104	90	132/126	European Local Pig Breeds - Diversity and Performance. A study of project TREASURE | IntechOpen
CRL	creole	1	1	52				Creole pigs in Guadeloupe and Cuba :a comparison of reproduction, growth performance and meat quality in relation to dietary and environmental conditions
GOS	Gloucester_Old_Spot	2	2	350/280				https://web.archive.org/web/20161116214744/https://www.rbst.org.uk/Rare-and-Native-Breeds/Pigs/Gloucestershire-Old-Spot
IB	iberian	4	6	140/128	84/84	79/73	22/24	www.intechopen.com/books/9356
LCM	Leicoma	1	2	120	>72			https://www.zootierliste.de/en/?klasse=6&ordnung=605&familie=60501&art=50904907	https://www.schweineleben.de/schweinerassen-der-welt-leicoma/
LDD	Linderodsvin	1	2	250/150		60		Collagen content in porcine myocardium and its impact on gross anatomical heart data, thyroid gland and adrenals.	https://naturfoton.me/2017/02/19/linderodsvin-linderod-pig/	https://skansen.se/se-och-gora/djurpark/djuren/linderodssvin/
MALC	Mangalica	6	10	78/73	95/92	78	140/150	Mangalitsa (Swallow-Belly Mangalitsa) Pig | IntechOpen
MW	Middle_White	2	4	280/200				https://web.archive.org/web/20161116214744/https://www.rbst.org.uk/Rare-and-Native-Breeds/Pigs/Middle-White
NK	Nanchukmacdon	1	1
SSL	Nera_Siciliana	1	4	150/130	102/87	65	127/115	European Local Pig Breeds - Diversity and Performance. A study of project TREASURE | IntechOpen
RT	Retinto	1	4	140/128	84/84			Inbreeding depression load for litter size in Entrepelado and Retinto Iberian pig varieties
TW	Tamworth	1	3	320/260	140	65		https://web.archive.org/web/20161227232614/http://www.rbst.org.uk/Rare-and-Native-Breeds/Pigs/Tamworth	Tamworth Pig Facts: Origin, Size, Physical Characteristics, Pros, and Cons
VT	Vietnamese native pig	3	3
GO	Göttingen minipig	1	4	35		25-50		https://petpigworld.com/gottingen-mini-pig-the-essential-guide/?utm_content=cmp-true
YUM	Yucatan miniature pig	12	12	70	85	60		https://americanminipigassociation.com/mini-pig-breeds/yucatan-breed/	https://www.sciencedirect.com/topics/immunology-and-microbiology/yucatan-micropig
BK	Berkshire	3	8	202/186	125/111	96/85	113/106	Animal Genetic Resources in China (Pigs)
DU	Duroc	19	24	265/224	161/150	95/91	153/134	Animal Genetic Resources in China (Pigs)
HAM	Hampshire	3	9	315/250				Animal Genetic Resources in China (Pigs)
LR	Landrace	20	33	265/247	165/158	89/84	154/151	Animal Genetic Resources in China (Pigs)
PIE	Pietrain	20	23	260/251	157/149	87/83	154/149	Animal Genetic Resources in China (Pigs)
LW	Yorkshire	19	20	296/223	181/172	87/84	155/158	Animal Genetic Resources in China (Pigs)
WC	Wild_China	6	16
WCN	Wild_Northern China	2	10
WCS	Wild_South China	3	17
WF	Wild_Japan	1	8
WG	Wild_Korea	4	12
WI	Wild_France	5	12
WJ	Wild_Germany	2	9
WK	Wild_Italy	10	29
WN	Wild_Netherlands	10	26
WNE	Wild_Eastern Europe	2	6
WSP	Wild_Spain	1	1
WSZ	Wild_Switzerland	1	2
WU	Wild_Ukraine	1	2
BAB	Babyrousa babyrussa	1	1
PS	Porcula salvania	4	4
VW	Sus cebifrons	1	1
JW	Sus verrucosus	1	20
